# Replication fork directionality reveals how structural variants arise under replication stress

**DOI:** 10.64898/2026.06.29.735381

**Authors:** Dominik Glodzik, Mathilda Rigby, Michail Andreopoulos, Jake Crawford, Shannon Ehmsen, Avraam Tapinos, Alex Cornish, Richard Houlston, David C. Wedge, Ralph Scully, Peter J. Park

## Abstract

Structural variants (SVs) in cancer are associated with defects in DNA repair and replication stress, but the mechanisms generating common SV types remain unresolved. We propose that large (>100 kb) tandem duplications originate through a novel sister-fork breakage–fusion mechanism. To capture replication-related context beyond breakpoints, we developed an algorithm to characterize replication timing, origin density, and fork direction across SV-spanned regions, features that refine and differentiate previously defined SV signatures. Large tandem duplications frequently overlap replication origins from which forks proceed bidirectionally; combined with independent evidence from APOBEC strand asymmetry, this pattern is compatible uniquely with the proposed mechanism. Although tandem duplications in *CCNE1*-amplified and *CDK12*-mutant cancers also concentrate around origins and highly transcribed genes, they display distinct contexts: *CDK12*-mutant SVs arise near later-firing origins, whereas those in *CCNE1*-amplified tumors often coincide with genes in specific strand configurations, suggesting different causes of fork stalling. Incorporating replication features into signature analysis enabled the discovery of new SV signatures, which we used to build SVIG, a multi-class classifier of SV phenotypes. SV signatures attributed to replication stress may help guide therapies targeting this vulnerability.
