## Supplementary material for "Replication fork directionality reveals how structural variants arise under replication stress": Table 4: Sample labels and SVIG predictions on the PCAWG dataset.

### Sheet: Sheet1
	sample_id	PCAWG (sample) aliquot ID
	HRD_label	HRDetect classification (Degasperi 2020)
	p_true	SVIG's out-of-fold probability of the true class
	p_predmax	SVIG's out-of-fold probability for the predicted most likely class
	y_true	True class label based on BRCA1/2, CCNE1 and CDK12 genotypes
	y_pred	SVIG's out-of-fold class prediction

### Sheet: Table4.svig_oof_predictions
sample_id	HRD_label	p_true	p_predmax	y_true	y_pred
fc8130df-6977-7704-e040-11ac0d485de4	HRP	0.900783	0.906169	other	other
f7c6a336-3126-7580-e040-11ac0c485971	HRP	0.881829	0.870485	other	other
fc8130df-2e39-3814-e040-11ac0d485de0	HRP	0.856972	0.841629	other	other
fc8130df-1f21-c8f9-e040-11ac0d485dfc	HRP	0.859009	0.857924	other	other
fc8130e0-096a-b991-e040-11ac0c48327d	HRP	0.896527	0.904173	other	other
fc8130e0-aed2-bb2f-e040-11ac0d485e12	HRP	0.877936	0.881131	other	other
fc8130e0-09f1-b964-e040-11ac0c48326e	HRP	0.789452	0.848415	other	other
fc8130e0-0e1f-b54d-e040-11ac0c48326c	HRP	0.499679	0.474885	other	other
fc8130e0-a774-d834-e040-11ac0c483268	HRP	0.448753	0.447219	other	other
f809247c-2bab-ab06-e040-11ac0d482b8a	HRP	0.898859	0.906294	other	other
fc8130e0-0b9c-bbc9-e040-11ac0c483266	HRP	0.904854	0.907501	other	other
f7d70fac-c76f-399e-e040-11ac0c482f9c	HRP	0.713568	0.691217	other	other
f7d128d2-3964-e3bc-e040-11ac0d481667	HRP	0.909564	0.912527	other	other
f7b84b5d-8f28-e6b7-e040-11ac0c484704	HRP	0.889836	0.894445	other	other
fc8130df-e399-e34d-e040-11ac0c483279	HRP	0.906716	0.899188	other	other
f7e4a2a8-093d-9e36-e040-11ac0d480c7d	HRD	0.718881	0.696418	BRCA2	BRCA2
fc8130df-1bc2-c537-e040-11ac0d485de6	HRP	0.762554	0.752399	other	other
fc8130df-35ac-2304-e040-11ac0d485dda	HRP	0.262959	0.335963	other	CCNE1
fc8130df-3225-3f96-e040-11ac0d485dfe	HRP	0.715814	0.719486	other	other
f7b84bac-f161-9eee-e040-11ac0c4847ed	HRP	0.905812	0.908505	other	other
fc8130df-30a5-3e6a-e040-11ac0d485de2	HRD	0.398267	0.370459	BRCA2	BRCA2
fc8130df-897d-5404-e040-11ac0d485e0a	HRP	0.847616	0.846406	other	other
fc8130e3-01ba-c740-e040-11ac0c483291	HRD	0.841236	0.819676	BRCA2	BRCA2
f7f66114-e321-1d4c-e040-11ac0d48541a	HRP	0.850959	0.856927	other	other
fc8130df-3147-3e94-e040-11ac0d485df8	HRP	0.875563	0.873596	other	other
f7e7d61f-e2dc-b523-e040-11ac0c482000	HRP	0.876824	0.872366	other	other
fc8130df-2d5f-3b53-e040-11ac0d485dee	HRP	0.846228	0.846136	other	other
fc8130df-2211-cfcc-e040-11ac0d485dde	HRD	0.408454	0.396092	BRCA2	BRCA2
fc8130e0-a538-dda3-e040-11ac0c483264	HRP	0.448428	0.407107	other	other
fc8130e0-095f-b953-e040-11ac0c483287	HRP	0.870193	0.854706	other	other
fc8130e2-f2ef-d096-e040-11ac0c483293	HRP	0.853622	0.844341	other	other
fc81312a-99ae-7672-e040-11ac0c4832a2	HRP	0.790703	0.771547	other	other
fc8130e0-ad8a-b832-e040-11ac0d485e14	HRP	0.90542	0.907168	other	other
fc8130e0-a8b4-d80d-e040-11ac0c483272	HRP	0.90075	0.901101	other	other
fc8130e5-18b8-ef38-e040-11ac0c483297	HRP	0.693615	0.668682	other	other
fc8130df-18fe-c74d-e040-11ac0d485df2	HRP	0.874879	0.883233	other	other
fc8130e0-a539-dda8-e040-11ac0c48326a	HRP	0.871255	0.831253	other	other
fc8130df-34f8-22c6-e040-11ac0d485de8	HRP	0.796784	0.745384	other	other
fc8130e0-a94d-d9d0-e040-11ac0c483262	HRP	0.711115	0.676503	other	other
fc8130df-6860-7677-e040-11ac0d485ddc	HRD	0.114401	0.720636	other	BRCA2
fc8130df-6bec-7627-e040-11ac0d485e04	HRD	0.155474	0.68737	other	BRCA1
fc8130df-90ba-5d94-e040-11ac0d485e0c	HRD	0.0794729	0.480472	BRCA2	CCNE1
f7fdda4f-7bf7-ede7-e040-11ac0c486e57	HRP	0.864735	0.858291	other	other
fc8130e0-0f1a-b6eb-e040-11ac0c48328f	HRD	0.0952352	0.617117	BRCA2	other
fc8130e0-08dd-b996-e040-11ac0c48327b	HRP	0.213148	0.62297	other	CCNE1
f80293b8-ddb7-f575-e040-11ac0d48309d	HRP	0.904172	0.909216	other	other
f7f3e156-0dde-72b9-e040-11ac0d48542c	HRP	0.719436	0.668722	other	other
f7e7b258-b4b2-e6c5-e040-11ac0d486773	HRP	0.58815	0.512136	other	other
fc8130df-3361-3c8a-e040-11ac0d485dea	HRP	0.908018	0.91346	other	other
fc8130df-2628-304a-e040-11ac0d485dfa	HRP	0.844449	0.846202	other	other
fc8130df-8ec8-5b1e-e040-11ac0d485e06	HRD	0.0859336	0.562343	other	BRCA1
fc8130e3-023d-c7d4-e040-11ac0c483295	HRP	0.566338	0.531136	other	other
fc8130e0-ad66-b82e-e040-11ac0d485e0e	HRP	0.878837	0.89028	other	other
fc8130df-8e4e-586b-e040-11ac0d485e08	HRP	0.847368	0.847134	other	other
fc8130e0-0fde-b756-e040-11ac0c48328b	HRP	0.808247	0.751676	other	other
fc8130e0-a38a-23b9-e040-11ac0c48327f	HRD	0.715354	0.670709	BRCA2	BRCA2
fc8130e0-a39a-23b5-e040-11ac0c483270	HRP	0.838207	0.831133	other	other
fc8130e0-ad63-b804-e040-11ac0d485e10	HRP	0.901385	0.904675	other	other
f393baf9-2710-9203-e040-11ac0d484504	HRD	0.798013	0.793912	BRCA1	BRCA1
f393bafd-1baa-e5f4-e040-11ac0d48450b	HRD	0.502173	0.480263	BRCA2	BRCA2
f393bafe-c99f-3725-e040-11ac0d484514	HRD	0.114357	0.501464	other	BRCA1
f393bafe-7503-5c45-e040-11ac0d484511	HRD	0.549543	0.486532	BRCA2	BRCA2
f393bb01-6ed7-9533-e040-11ac0d484521	HRD	0.846842	0.84331	BRCA1	BRCA1
f393bb05-53c2-f80a-e040-11ac0d484528	HRP	0.83109	0.789224	other	other
f393bb0c-4178-ca4a-e040-11ac0d48455f	HRD	0.486244	0.480034	CCNE1	CCNE1
f393bb05-c737-4cc3-e040-11ac0d48452a	HRP	0.781342	0.736951	other	other
f393bb0b-08ed-3335-e040-11ac0d484554	HRP	0.342594	0.504814	other	CCNE1
f393bb08-4121-cad8-e040-11ac0d484535	HRD	0.670892	0.673602	BRCA2	BRCA2
f393bb07-270c-2c93-e040-11ac0d484533	HRD	0.817094	0.801924	BRCA2	BRCA2
f393bb0a-9b20-a0e5-e040-11ac0d48454e	HRD	0.324921	0.313607	CCNE1	CCNE1
f393bb08-5b50-e009-e040-11ac0d484537	HRP	0.396076	0.546887	other	CCNE1
f393bb0a-df7d-645c-e040-11ac0d484550	HRP	0.639066	0.618692	other	other
f393bb0c-3ffa-cb72-e040-11ac0d48455c	HRP	0.368253	0.478373	other	CCNE1
f393bb05-ec1c-17be-e040-11ac0d48452f	HRP	0.322973	0.324902	other	other
f221cbb5-eefa-187f-e040-11ac0c481708	HRD	0.636042	0.652258	BRCA1	BRCA1
fc447d51-cdc2-a180-e040-11ac0c4846a4	HRP	0.441777	0.486166	other	other
fc639186-8302-798e-e040-11ac0c484cec	HRD	0.356433	0.328484	other	other
fc806c50-2f6e-418d-e040-11ac0d485f01	HRD	0.168601	0.479359	other	CCNE1
fc9dbf68-4599-3c64-e040-11ac0d481623	HRP	0.175742	0.565161	other	CCNE1
fc447d4f-2532-c8ea-e040-11ac0c48469f	HRD	0.176513	0.382779	other	BRCA1
fc5dc6d8-62d2-76d8-e040-11ac0d4863c3	HRP	0.290096	0.448017	other	CCNE1
fc78685a-7053-152a-e040-11ac0c480ded	HRP	0.700957	0.691636	other	other
fc8edf46-2005-1af4-e040-11ac0d481414	HRP	0.0930843	0.685171	other	BRCA2
fc9ef456-75a2-5967-e040-11ac0c484477	HRP	0.863658	0.860233	other	other
fc447d53-24d1-c83d-e040-11ac0c4846a6	HRP	0.621143	0.616453	other	other
fc68e599-6a40-61dc-e040-11ac0d48700d	HRP	0.219443	0.585165	other	CCNE1
fc813235-5ed8-7695-e040-11ac0d485e3e	HRD	0.0696136	0.555145	other	BRCA1
fc9f6916-da31-ab17-e040-11ac0c4808f3	HRD	0.0472467	0.511629	other	CCNE1
fc9f6cb0-ceb9-790d-e040-11ac0c480ad1	HRD	0.126026	0.468973	other	BRCA1
fc447d56-0d53-e0c3-e040-11ac0c4846a8	HRD	0.0594648	0.801136	other	BRCA1
fc68c24d-47ad-7961-e040-11ac0c48595c	HRD	0.0773503	0.667043	other	BRCA1
fc7eb420-5c13-20bd-e040-11ac0d484574	HRD	0.0855248	0.500249	other	BRCA1
fc93b9ab-760a-5223-e040-11ac0c482177	HRP	0.0762263	0.75091	other	CCNE1
fca07e09-1fd2-9ef5-e040-11ac0d485bbd	HRD	0.181632	0.369923	other	CCNE1
fc447d55-95d8-0b34-e040-11ac0d483afa	HRP	0.51188	0.52627	other	other
fc63cbab-d27a-5ebb-e040-11ac0c48724f	HRD	0.0644751	0.671162	other	BRCA1
fc7f8eeb-9c40-123e-e040-11ac0c484061	HRP	0.279251	0.3643	other	CCNE1
fca3f7d0-2231-661c-e040-11ac0c4832fd	HRP	0.39701	0.424424	other	other
fca6150f-d555-a29e-e040-11ac0d4873b2	HRD	0.706398	0.701121	CCNE1	CCNE1
f393ba16-9361-5df4-e040-11ac0d4844e8	HRP	0.905702	0.909012	other	other
f393cfd8-ddbb-a0e1-e040-11ac0d48516b	HRP	0.901771	0.90627	other	other
6764e0a2-7a78-45c1-9189-6001c6518ce4	HRD	0.0694321	0.715424	other	BRCA1
ec4d4cbc-d5d1-418d-a292-cad9576624fd	HRP	0.734926	0.644163	other	other
fc6d77a9-121b-48ab-a899-713c3d1319a2	HRD	0.0920236	0.620991	other	BRCA1
987528ac-437a-4eb8-a335-4f2076d5c006	HRD	0.125989	0.473346	other	BRCA1
6c65cb6d-8c50-4c7c-bc84-eeebe09fbe01	HRP	0.312743	0.371917	other	CCNE1
43f7a2e0-fec9-4e43-872d-18c6c946fa17	HRD	0.491072	0.469612	other	other
8e03e773-5557-4e78-889b-4710c515378f	HRP	0.15987	0.616945	other	CCNE1
e8392f20-c9e3-4649-b64f-5b266c393a76	HRP	0.482955	0.481983	other	other
418e916b-7a4e-4fab-8616-15dcec4d79f8	HRD	0.156636	0.507993	other	CCNE1
110b5f05-ded7-45ec-b0f6-a941c92d77dd	HRD	0.183471	0.379069	other	BRCA1
ddc7377d-82c3-480a-be3c-3d1da52c77d4	HRP	0.867589	0.865027	other	other
97064332-1d4f-4571-93ff-354ffe6d7df9	HRD	0.31687	0.360596	other	BRCA1
d5372745-95cf-4572-a6e7-e7f5b796911a	HRD	0.325874	0.505781	other	BRCA1
9c70688d-6e43-4520-9262-eaae4e4d597d	HRP	0.514837	0.45102	other	other
aa58c09a-7799-4675-8310-d270224b163e	HRP	0.910095	0.910651	other	other
c61ded54-f80e-4da8-b1d8-e22551c96118	HRP	0.896162	0.898394	other	other
25e4cad7-2403-4992-9cbc-433574673549	HRP	0.863942	0.854028	other	other
25c76a8f-77c0-4650-bddf-45ed0c10a2e6	HRD	0.533849	0.567101	other	other
207f8a42-5b05-4876-b0ae-ebfaeea27844	HRD	0.0641766	0.76178	other	BRCA1
73936e8b-c893-4afd-bd1f-be90c06a4869	HRP	0.71663	0.733454	other	other
0448206f-3ade-4087-b1a9-4fb2d14e1367	HRD	0.112495	0.491753	other	CDK12
74b57d2c-a83f-4798-b86b-a533975e4cc0	HRP	0.15948	0.476761	other	CCNE1
15f90ef0-831b-40a3-98bd-ec226a9e8b26	HRP	0.182751	0.671528	other	CCNE1
5b7d5767-2037-4175-aec9-886776343181	HRP	0.498422	0.497663	other	other
df291849-4c35-44e1-b013-8f6b7ee36113	HRP	0.732002	0.72702	CCNE1	CCNE1
db45d81f-695c-4f99-beea-6dbec1ff47fc	HRP	0.280633	0.562733	other	CCNE1
dabb5a94-9706-4429-8db0-c328e2004340	HRP	0.297132	0.496009	other	CCNE1
47312f61-5ef4-4f25-9320-8fbb4758790e	HRP	0.0904176	0.730135	other	CCNE1
6e839eaf-1dbb-43f5-8846-c980e05540c7	HRD	0.32514	0.368706	other	BRCA1
a6c14ebc-81a2-44f7-af87-2b7ec85e5696	HRP	0.740096	0.70347	other	other
4e84eed6-82a8-4e91-b0fd-61ec6ef69ce9	HRP	0.0726056	0.786406	other	CCNE1
f848b66f-bd9e-4fba-afd4-eb58848d1ef4	HRD	0.117109	0.463174	other	BRCA1
e55f338f-97e2-4394-ae23-c92606069485	HRP	0.774646	0.757632	other	other
eddfbfb9-3ae8-449b-b870-46062a2571c1	HRD	0.173012	0.71364	other	BRCA1
71fda5a9-7049-406f-9348-2c24f7ddf5f4	HRD	0.0883194	0.673516	other	CCNE1
546b982f-60d9-43df-9761-09369afbee2d	HRP	0.907939	0.895979	other	other
fe04d042-a4cc-4a14-8197-415ea40951aa	HRD	0.0603098	0.726015	other	BRCA2
2c6f1862-bb82-4e7e-9cb3-338bdf022ff4	HRP	0.867969	0.873779	other	other
d8c6d4b8-f279-4edc-aaa3-a1cc266aec4d	HRP	0.246786	0.35257	other	CCNE1
987d41ee-6bab-490c-b0f2-bf28c0089de9	HRP	0.424814	0.491069	other	other
f39cc911-36a7-4c06-9e91-4ad86281db3d	HRP	0.897596	0.907662	other	other
e7dc7492-3a84-49c7-8dea-8f508b53dc40	HRP	0.753857	0.787096	other	other
8f558713-f32b-403b-aedf-c79efeb41c67	HRP	0.609518	0.593318	other	other
1eb62abc-7928-405b-84cc-f091ca5347b2	HRP	0.337986	0.367965	other	other
01658141-8398-4585-9f0f-8355dd9b0604	HRP	0.230843	0.304798	other	BRCA2
07b5141f-ac79-439b-883b-b0183bbe7ff5	HRD	0.317095	0.26703	other	other
27f87d1e-2c32-4beb-9677-62f7a286673d	HRP	0.0714676	0.811875	other	CCNE1
7456abd5-303e-4e6f-bf4e-47efefc7310f	HRD	0.376375	0.398514	CCNE1	CCNE1
74039acd-5aca-4c65-818c-3b577d295be0	HRP	0.618192	0.63691	other	other
e5593865-5f8e-4a4c-b36f-73fbe64d66da	HRP	0.849659	0.829137	other	other
4d409156-3a36-4c63-9ad6-b6af34f27b06	HRP	0.496966	0.485106	other	other
7b08e810-f3c9-4155-ac11-f45a3a4f8b41	HRD	0.261028	0.542641	other	CCNE1
2290b078-6a5b-4c83-9dfb-b525bbf14e4e	HRP	0.298829	0.312189	other	other
ea43434b-197e-48ac-ae2e-46bc7f3776de	HRD	0.192329	0.5292	other	CCNE1
6c8e9197-fd16-4fed-bfda-e349cab26314	HRD	0.349255	0.382653	other	BRCA2
f69e5057-eda6-4391-ba9a-aedbf6b572da	HRD	0.270379	0.429453	other	CCNE1
36d1a85e-a09b-4537-86e0-eaf1eb03aed8	HRP	0.686389	0.679995	CDK12	CDK12
c67409b2-ac25-42a0-8543-4636ef132fe4	HRP	0.685244	0.700224	other	other
b27d75ba-5989-4200-bfe9-f1b7d7cf8008	HRD	0.369177	0.357891	other	other
d8fbb398-d1da-4444-984a-22c8523625da	HRD	0.205187	0.505789	other	CCNE1
8691c87f-2468-44bb-a670-3dccd6da33c6	HRP	0.837615	0.835341	other	other
6d7f44df-e9f0-4542-a6d8-d14ee7804002	HRP	0.886509	0.896779	other	other
9032b7fe-e38a-4641-a45e-67041668adc4	HRD	0.133035	0.65505	other	BRCA1
9ddf2119-a222-4fa5-a9f3-0bec7eeea36b	HRD	0.1711	0.7077	other	BRCA1
13d05f7a-e16a-40ef-9a15-21257da2cf89	HRP	0.911486	0.909802	other	other
3585e133-b3c1-4d90-b5f2-2b867e0ae0ec	HRP	0.318458	0.428016	other	CCNE1
cc4f9175-a8c8-424a-99d7-8bd11cae0e52	HRP	0.836815	0.835656	other	other
a85cf239-ff51-46e7-9b88-4c2cb49c66b9	HRD	0.0661533	0.707158	other	BRCA1
f6114c69-71a1-47d5-9b28-b0227b1872f7	HRP	0.745993	0.713208	other	other
2da2b745-068d-408c-9163-3b3a78d4aaed	HRP	0.901743	0.904965	other	other
fb9135d9-2acf-41dd-8552-359e6b8c9470	HRP	0.464106	0.444629	other	other
41f140b8-72b9-4ae3-8b25-6144d9f94d0f	HRP	0.821502	0.816035	other	other
467ef778-f481-44f3-9768-b9900252d2ba	HRD	0.143045	0.499044	other	BRCA1
2b000af3-2c9d-4eaa-af3f-8101b7425c37	HRP	0.79688	0.802754	other	other
aacaba97-ecde-440b-aae0-0e9c608c4b24	HRP	0.802869	0.777096	other	other
84c77098-03d0-4b22-afb1-797703e85c6c	HRP	0.316796	0.6067	other	CCNE1
b752b444-f033-4be4-9d24-e5e80b4181af	HRD	0.0623995	0.806066	other	BRCA1
5dbf3203-ce73-41e4-bf9a-32fc856f73f5	HRD	0.164352	0.49036	other	BRCA1
f8f749b7-547d-49fa-9da2-44eed962b6fd	HRP	0.663501	0.624138	other	other
1c0e384f-7254-4afe-93c0-b3fc6c6a7894	HRP	0.310535	0.422094	CCNE1	other
7b0b60c7-5fa0-440e-937f-8d82119330d6	HRP	0.900066	0.898646	other	other
47b5d831-5287-4f62-b17a-6e5eff2e4184	HRP	0.362201	0.33848	other	other
6dbc5c31-043b-40e9-bf1a-e7b4ec351b4d	HRP	0.720473	0.711621	other	other
f9f04e42-63a2-4ee1-ade4-9e5bb5c20cdd	HRP	0.904498	0.907465	other	other
7cdbe0e8-f614-4f54-b864-fd6b39e8ef1c	HRP	0.650696	0.680685	other	other
98bb3025-0637-4106-8621-12df7b5d662f	HRP	0.880829	0.873826	other	other
3bb4c27b-4d0d-4d13-b910-41a9ebf95880	HRP	0.134993	0.551986	other	CCNE1
cb753e6f-5ea3-4b58-9db3-7a62d15c8b2e	HRP	0.171698	0.691233	other	CCNE1
bb5bedd3-d8fc-4739-8e6b-9e37223f8be2	HRP	0.743731	0.734664	other	other
ba096d4f-5a6c-4c31-ae03-e7483cf58c38	HRP	0.690999	0.67262	other	other
9bb9164e-ea1b-49ab-bbcc-f59cf8c32345	HRP	0.34959	0.501377	other	CCNE1
7c5c2293-3f40-4ae3-8346-6a327b2abf4d	HRP	0.803746	0.794191	CCNE1	CCNE1
a37a825c-d74e-46cc-92ef-b65016857b4a	HRP	0.241786	0.555312	other	CCNE1
96a2896c-1e32-4827-a526-6b7104832f9a	HRP	0.401661	0.474705	other	other
09497b9b-6fca-48cb-af97-161a3e434a51	HRP	0.707909	0.678189	CCNE1	CCNE1
b02b4bba-6e66-44fb-a48f-38c309aaaac5	HRP	0.719533	0.68167	other	other
47874ff4-0b1c-4a31-9192-2a10e93ce9a1	HRP	0.114237	0.658926	other	CCNE1
31f3ff14-7d74-447c-a5da-9ad8336c3f3f	HRP	0.241636	0.58543	other	CCNE1
35dc84c1-476c-4d48-ae23-622bf6e043ac	HRP	0.0820112	0.791335	other	CCNE1
9749a9a5-cb7f-4038-a5f9-5e2d6b97c689	HRP	0.476138	0.471672	other	other
6a0d0c42-1884-4c6a-936a-678a822c0936	HRP	0.455256	0.405601	other	other
4283773c-c04b-4f33-a398-f3566f6d293a	HRP	0.12141	0.525847	other	BRCA2
ded8b673-53df-4038-a375-7cd0fd2a1b9f	HRP	0.548396	0.571175	other	other
64623aaa-a274-4baa-8b71-958d9c8df733	HRP	0.784594	0.72677	CCNE1	CCNE1
dd7d623b-b9af-4147-9aa6-e09793691f10	HRP	0.796331	0.784959	other	other
a08c196e-4f96-4b16-94b4-aa6a0153ac50	HRP	0.132834	0.629247	other	CCNE1
ce799e7b-30e7-44a5-a185-3e50d5e059ef	HRP	0.792799	0.806313	CCNE1	CCNE1
0e872e0d-4711-4364-a5d0-6beeb6fd3ff2	HRP	0.119674	0.701987	other	CCNE1
e7a0889c-dd8c-4230-9c63-384f1f6ee577	HRP	0.781091	0.773894	other	other
6495e68e-1434-45d3-a03d-f286447dda79	HRP	0.540358	0.571722	other	other
35eb6ecf-9514-4416-94b1-02200c0a1571	HRP	0.29474	0.442094	other	CCNE1
0250e6f7-2538-4d1f-a8ff-ca34a7057dde	HRP	0.550396	0.627002	other	other
1bb2bdb7-8a89-4e7d-903d-03a6f8018efb	HRP	0.364785	0.495088	other	CCNE1
fab0be4b-c84a-45cd-a76f-44d9a8bf1846	HRP	0.322751	0.34416	other	other
9258860c-a336-4075-996d-2ee0c18b281c	HRP	0.659708	0.653129	other	other
b757a040-3c9e-45e7-a045-9cd08db11d62	HRP	0.715488	0.725775	CCNE1	CCNE1
abe290ed-67c8-42bb-84f7-0d32a5f8f3db	HRP	0.394821	0.40567	other	CCNE1
15e7d981-8c27-4b2b-b4f8-626e22021895	HRP	0.0787584	0.459044	other	CCNE1
293a2f0a-4846-4c7c-b8b1-bb741c8d3275	HRP	0.318258	0.485877	other	CCNE1
2b41746a-95c0-4875-afb5-c6d3d3ad30d9	HRP	0.672916	0.647236	other	other
8ff9b1b6-a498-47fe-a970-ab7cfb64e653	HRP	0.386773	0.442481	other	CCNE1
b53dcb4d-f894-47b8-8a4e-17c7998d8120	HRP	0.241356	0.508945	other	CCNE1
f48c3c82-bebe-4b8e-909e-e1a51a7142ec	HRP	0.140189	0.38745	other	CCNE1
384ef419-ee94-4563-9237-236fddeb4b64	HRP	0.607179	0.615415	other	other
28e81540-4744-4865-b627-c7c9d8a3c2b8	HRP	0.441235	0.44359	CCNE1	other
77c022d3-2f29-49d3-a1df-cc2e9407fd7f	HRP	0.4954	0.520991	other	other
3e6a17f9-c249-41b6-ba49-55aaa39d21c5	HRP	0.192021	0.703648	other	CCNE1
0ef92ff8-829f-425a-91d8-c594b6e22a2b	HRP	0.673968	0.60173	other	other
69c3c88c-d51e-4e03-b96b-ec4f1a0faa2d	HRP	0.579597	0.593813	other	other
8e48aa43-6cd1-4aef-83ce-2451b1b86e8e	HRP	0.0980966	0.66767	other	CCNE1
7d2da7ba-f57c-4083-9572-6fa98008083b	HRP	0.124985	0.7336	other	CCNE1
a1e3dc5b-b81f-4890-870c-ed3b8ac36dec	HRP	0.495434	0.541438	other	other
c971ffa7-ce37-4138-b028-598a30478e25	HRP	0.886061	0.884344	other	other
3da169e8-844a-4eee-b794-a2eb81db779a	HRP	0.408972	0.385955	other	other
3b590d75-ccfb-4da8-a2e9-10fb07e02cea	HRP	0.279339	0.50728	other	CCNE1
7866dfb2-46b3-42b4-905b-12f80593d6bd	HRP	0.526776	0.528107	other	other
ad4aa4dc-bea4-4f4a-8b1b-8f361112f84f	HRP	0.368617	0.422951	other	CCNE1
b8f3137e-5e92-4a56-90d4-884a4ed2ef9c	HRP	0.591466	0.578767	other	other
da910f22-126e-41dc-be6b-47c8f69ad106	HRP	0.536086	0.506268	other	other
7a4f6014-f7a2-459b-bc43-df164e73cbba	HRP	0.215052	0.563021	other	CCNE1
a284fe9d-9afd-4472-8d70-243ca9be5c2c	HRP	0.323394	0.455785	other	CCNE1
eb1531b0-8af1-4b2b-9192-644cb47101fc	HRP	0.214615	0.528106	other	CCNE1
f37de4fa-52f6-4fe4-a3fa-41803032c93f	HRP	0.12625	0.6121	other	CCNE1
3a551616-4840-4111-a8c5-b4aa773d82c2	HRP	0.161202	0.391174	other	CCNE1
b9bcba3a-c9be-4305-b5f4-c861282921e0	HRP	0.121051	0.691412	other	CCNE1
3a18aa52-b6e2-4d03-ad05-ef99d653f0e0	HRP	0.472887	0.523881	other	other
9ba6be6d-2032-444b-ab3c-dbee8023759d	HRP	0.61847	0.630532	other	other
7f94d650-41b9-4664-bcde-dc8533e4602d	HRP	0.207658	0.397238	other	CCNE1
de581588-be15-4bf4-95d1-aa5478b53ab6	HRP	0.678138	0.647328	other	other
cb381d49-4546-400c-af02-f877083caa0a	HRP	0.177416	0.601519	other	CCNE1
33992441-4f34-42f2-ba87-6ddd227f2250	HRP	0.42946	0.370746	other	other
926a04de-ef57-4271-91db-e90de8aa8a1a	HRP	0.186269	0.573639	other	CCNE1
25c99312-bf63-4654-a73a-03c3c1cd50b6	HRP	0.836576	0.85039	other	other
c9f91ded-3b04-4cd1-8ea6-bbc635a8a4f0	HRP	0.253128	0.308159	other	BRCA1
569393c8-e2fe-4580-a45b-81f1b1e01135	HRP	0.445774	0.547984	CCNE1	CCNE1
e91ab7da-79a6-4ea0-bc24-7aacb39f7614	HRP	0.201545	0.294614	other	CCNE1
f2e639cc-c30c-459f-8afc-7ace7d0209c5	HRP	0.453124	0.395118	other	other
9c00828e-e9ae-4b9c-959e-34837ee2b230	HRP	0.139784	0.559736	other	CCNE1
134c9a92-e91e-4347-a9c4-727279edebb1	HRP	0.338274	0.351953	other	CCNE1
48a0da38-8147-40fe-b683-3f070413a792	HRP	0.202824	0.5014	other	BRCA1
371235d9-55b8-40a7-8cd6-baa7c2ad0493	HRP	0.510644	0.525286	other	other
d1842491-29ff-4801-8c8a-4d619f749dd1	HRP	0.237894	0.475126	other	CCNE1
9ae33a63-6b1a-43bf-9205-463c867bcbc4	HRP	0.652647	0.664139	other	other
f0a33adc-ea90-46ef-a24a-a8d7e4e15db3	HRP	0.207349	0.614335	other	CCNE1
27b56bf2-7a9d-4061-98d4-61fe2761578c	HRP	0.361675	0.375744	other	other
708e21ac-f529-4461-bc4f-d3a194a92b80	HRP	0.0972196	0.6891	other	CCNE1
532bec86-b8d3-41a1-ba17-913a7d378f66	HRP	0.285477	0.469314	other	CCNE1
7adcea71-1aed-450c-b0ff-b9d9820c6153	HRP	0.283422	0.54379	other	CCNE1
42629ae0-9410-4fac-8df1-2c276467deb5	HRP	0.157425	0.543861	other	CCNE1
5fd632ea-085e-4e9b-8dcc-ec94e492d3bf	HRP	0.434904	0.460775	other	other
a92023de-5c97-4bf2-aa3c-0e768d7c5ece	HRP	0.101032	0.48185	other	CCNE1
020fab36-c7de-4933-b2bf-dc7b019a1326	HRP	0.755908	0.734845	other	other
09bc8542-4ea1-4599-91b3-d606425b37e2	HRP	0.329887	0.499025	other	CCNE1
6726c157-f688-491d-8b56-35628645df89	HRP	0.902908	0.8958	other	other
5a7f3c88-ef02-4e97-8009-5622245b6a09	HRP	0.91393	0.91638	other	other
309f5324-5608-4f62-b744-5ab268b70927	HRP	0.912909	0.912188	other	other
bf7462a2-394f-4838-bcb6-4d0126fa48b1	HRP	0.631996	0.636068	other	other
fa6a60f5-8949-4e01-9435-d3117601627f	HRP	0.86716	0.855246	other	other
2bde43e2-fd4e-413e-adc7-c50bca75d358	HRP	0.544241	0.554434	other	other
23d86395-9e20-4cf9-bf7e-f76544a1f772	HRP	0.902649	0.902741	other	other
0176cf1d-0760-4769-a493-277f4bb7585e	HRP	0.553261	0.583918	other	other
37d0cf1b-1743-4852-8073-372b16b5c17d	HRP	0.677186	0.677285	other	other
fa2c3620-7e82-4b12-b135-87986f0f2890	HRP	0.900811	0.903185	other	other
14bf9bfb-14d6-4cac-a556-828f680e8a15	HRP	0.854985	0.824969	other	other
53d32d8b-5649-42b0-8c52-2c39af2a961b	HRP	0.811593	0.774274	other	other
52910a60-bb15-4ba5-9d09-50d8ee6a445b	HRP	0.723155	0.732449	other	other
dd09c7aa-744a-413d-839f-e75e1825f9f9	HRP	0.549116	0.536945	other	other
de614a3e-1c0d-49c7-a2f1-28bc58e6e5c7	HRP	0.180624	0.411304	other	CCNE1
199bbb0f-996c-40c1-b06d-2066f04be778	HRP	0.891732	0.875868	other	other
fa8844f8-c4b6-487a-8187-e30c12a7a453	HRP	0.64078	0.557084	other	other
46693a2b-5105-4770-a9e1-031dfedeb694	HRP	0.499798	0.458899	other	other
68c2a355-862c-4657-b296-5776ed8447b0	HRP	0.86581	0.871116	other	other
53bb7112-3e38-45fe-a9c4-1b0871babf4a	HRP	0.464743	0.433981	other	other
bd3e88b3-b37c-4641-85fa-d8125ba324ca	HRP	0.207591	0.650953	other	CCNE1
0b19bee7-5281-4915-9d98-c20eb3e84ecf	HRP	0.328176	0.361058	other	BRCA2
bce88385-4a1b-4a8c-920c-060f6a2675d4	HRP	0.636127	0.603216	other	other
49dec0c2-8e75-4f44-a253-82b2ea605890	HRP	0.531189	0.495563	other	other
3b20d548-2a7d-4031-85a1-425ca7201d7a	HRP	0.150084	0.542562	other	CCNE1
23d77176-dfed-4bee-ac96-9934377d8d81	HRP	0.143103	0.683728	other	BRCA2
d9cd7f95-07d3-4b87-be83-87340b08d249	HRP	0.908698	0.915983	other	other
15e097e3-e468-466c-8e57-b59fba90bbf2	HRP	0.869233	0.866184	other	other
d5443922-fea5-4ff0-bd6e-8ce04e1951d8	HRP	0.8252	0.853289	other	other
cd0aeed5-93a1-4287-8a88-fe6b7b5e3983	HRP	0.152104	0.401903	CCNE1	BRCA2
9ffcb7fa-424c-4f93-87a7-ce5e9053c613	HRP	0.722983	0.719649	other	other
b7f11036-7ac4-41bc-a9a4-64162725fdfc	HRP	0.255743	0.460382	other	CCNE1
c437535b-2acc-4236-beae-94e2c1336830	HRP	0.284017	0.330764	other	CCNE1
34881c6b-f59f-42c0-9f29-9c5c47262ae6	HRP	0.0953115	0.416213	other	BRCA1
369c06f2-8904-49cb-99d1-dd297ed0cd0c	HRP	0.77621	0.762771	CCNE1	CCNE1
a762dd44-a8ac-4269-8163-bbf6d0f8d4b3	HRP	0.121305	0.63919	other	CCNE1
43aa4123-0fe2-4071-8a81-cbdd0410b917	HRP	0.67692	0.689565	other	other
0bbc7ede-5022-4084-925c-d65baaf7abc2	HRP	0.450785	0.429735	other	other
1c3df485-8e75-4378-87f6-c6463a520624	HRP	0.415391	0.398999	other	other
2045c788-9ea8-4ea5-a5e3-65fc16a62adb	HRP	0.594638	0.5588	CCNE1	CCNE1
7731ef7f-25bd-42f5-9a20-be249306a711	HRP	0.577173	0.534681	CCNE1	CCNE1
79eb7bba-f0d8-462c-add7-20a2fb7843e1	HRP	0.268353	0.52558	other	CCNE1
b7a7d93b-38a7-4fc3-a433-3bb0a8cb7c42	HRP	0.73784	0.721463	other	other
84e601b7-dfa5-4cd5-9fef-07f03967a0d4	HRP	0.0797407	0.776357	other	CCNE1
387c6519-6529-4074-a5ab-00f8052a5732	HRP	0.417584	0.491605	other	CCNE1
448af8b4-e071-48b0-a65b-b4ad17afdc0c	HRP	0.650357	0.596198	other	other
4c3840df-9824-40db-879e-6d24adc8c155	HRP	0.463846	0.475984	other	other
24badf07-8615-48a3-8d6e-45c3d783f18d	HRP	0.897622	0.907973	other	other
efe4d5dd-fffb-41df-ab86-be06cc16646f	HRP	0.5107	0.486094	other	other
504d4cb0-d2dd-420d-82e6-9ec14434a0fc	HRP	0.450105	0.434148	CCNE1	CCNE1
48f68f73-3ac0-44ac-ba12-b8889fcb7f38	HRP	0.649034	0.684668	other	other
d18c6e64-9598-488a-8ab3-3652072f9277	HRP	0.327596	0.382193	other	CCNE1
649f2c20-5b50-40a8-a6fd-9a51f3d5b9df	HRP	0.0849044	0.500682	other	CCNE1
fb0c6353-a90c-45e2-9355-7cd16cf756ff	HRP	0.533335	0.580378	other	other
96dc785c-8417-4813-8d15-c32b22d78b74	HRP	0.466344	0.430298	other	other
c48d7f4a-e98a-4077-a749-eb9f56f05b84	HRP	0.11203	0.775909	other	CCNE1
e7ebc6fb-0926-4c8a-a67b-0c6b9c1ffaba	HRP	0.54267	0.58755	other	other
6962bc97-fbb8-4220-a600-e3c251e245cb	HRP	0.159165	0.622001	other	CCNE1
0e6654c9-cd5e-4f94-a6d4-54f2bb16de1f	HRP	0.196574	0.684146	other	CCNE1
935b113e-f5ed-4a07-8e1d-1603daba7f40	HRP	0.118239	0.582114	other	CCNE1
89c48e53-c8a9-4518-b3b8-509cdcaff52b	HRP	0.505746	0.533452	other	other
d54ca81c-1bcc-41ea-b17a-9f7249ebe9c1	HRP	0.25548	0.260289	other	CCNE1
71a2b4a2-88dd-4911-a67e-70b3309c4a12	HRP	0.139659	0.412225	other	CCNE1
706868b5-4920-433a-bea3-92e9bf83059b	HRP	0.178845	0.687698	other	CCNE1
2fe2433b-9a55-431f-a869-2b5a63e8e8fc	HRP	0.433941	0.425171	other	other
e9cb8877-8e83-46c0-93f0-ea20530c9400	HRP	0.840275	0.859912	other	other
d2ab2555-7288-47a4-a80c-bf62d65b67b8	HRP	0.19655	0.631227	other	CCNE1
4c2ad4a0-5d57-4e27-9f35-058b2f205f50	HRD	0.208937	0.286841	other	BRCA2
25224aa0-cfdd-48ec-92e5-8f3992a3e574	HRP	0.656414	0.645652	other	other
abc94013-71f5-4ac6-88a4-01b4ef9f9d2f	HRP	0.821483	0.820981	other	other
9623d295-c23d-4f2f-827c-69f767a26f1f	HRP	0.198758	0.58306	other	CCNE1
b88f014e-bc0f-4775-8228-39e0b471c3b0	HRP	0.346426	0.502878	other	CCNE1
7ac0b303-d685-4fa5-bfec-34d2ba1dbc8e	HRP	0.139833	0.765962	other	CCNE1
7dc5f8ba-0080-43d3-8426-bd527a970761	HRP	0.155725	0.647756	other	CCNE1
ee6cc68e-8d2a-41ee-82c6-0fecdf7e6259	HRP	0.559152	0.610532	other	other
a96eddfc-3afb-4bf8-a440-c91778113fbd	HRP	0.729536	0.728539	other	other
fab3d6f4-de1c-4d6c-bdea-ac39a7884657	HRP	0.327723	0.538448	other	CCNE1
ad41f1f3-e38e-4418-9c16-52bca5719f39	HRP	0.755738	0.695722	other	other
45e16b70-c3ec-493e-86d1-505ffdf5056c	HRD	0.197084	0.479659	CCNE1	BRCA1
f6c811ff-f22e-490b-9b23-b527d20e6e6d	HRD	0.0416036	0.819463	other	BRCA1
a330a96e-9897-4605-b5f1-5b5ef45cd365	HRD	0.557668	0.528151	CCNE1	CCNE1
e45f3391-2e74-4767-817a-280cebac7c57	HRP	0.716397	0.730718	CCNE1	CCNE1
efec3225-de07-4559-9a90-95223495cc61	HRD	0.673374	0.651449	BRCA1	BRCA1
e4aaca83-3ae9-47f6-a975-c144767ad705	HRD	0.839939	0.833554	CCNE1	CCNE1
745b8756-0eab-423f-8cde-e0ff1aaa6596	HRP	0.671626	0.674259	other	other
6f981023-4269-4e8e-a4ab-2c92bb27273c	HRD	0.745202	0.727728	BRCA1	BRCA1
7fdd07a4-4a27-40c3-af92-a0074e6391f5	HRP	0.868703	0.866907	other	other
e6f7344b-951f-4f3f-b140-7bf53164c462	HRP	0.81221	0.787012	CCNE1	CCNE1
bbb2cf2f-8f32-43d4-846c-d1020e6329ec	HRP	0.412716	0.488425	other	CCNE1
efbec43c-0c16-4006-abe8-c3ec2ec42c05	HRD	0.43877	0.474887	BRCA2	BRCA2
a3135834-3af0-4e98-bc6f-ad8ddf33db80	HRD	0.128028	0.586072	other	BRCA1
2b4feb84-89e4-4c38-8561-5ffab02c8132	HRD	0.745667	0.728334	BRCA1	BRCA1
4e913899-eeb8-4630-ba9d-41a81ced8069	HRP	0.193669	0.369946	other	CCNE1
d392ded3-afc8-4c79-b278-40245f18f2f8	HRP	0.315503	0.572301	CCNE1	other
86f23897-dba0-4e89-8381-d174eaa6fcc1	HRP	0.423972	0.435226	other	CCNE1
42465bbd-289b-4e96-98fe-76809c5e1520	HRD	0.374915	0.428809	BRCA1	CCNE1
6c31d730-1734-44ac-92b3-760981528723	HRP	0.386175	0.494317	other	CCNE1
6821446e-8e76-46fe-b0b9-47feb46d2585	HRP	0.708598	0.656047	CCNE1	CCNE1
941fcb56-e059-403d-aab1-0692a3ecc45e	HRP	0.123903	0.689616	other	CCNE1
cd9efdef-a7fb-49e5-9515-63606ae8bbfc	HRP	0.387982	0.39979	other	other
b97941dd-9844-4db2-9e25-42c725f47d70	HRP	0.431484	0.390786	other	other
e84debc4-b47d-48ed-a0d0-2859f0ebf987	HRD	0.135852	0.537291	BRCA1	CCNE1
f988e698-9b34-45ce-ba4c-74e06e9cae4a	HRD	0.601814	0.593426	BRCA1	BRCA1
2a8d63eb-0174-4213-9214-413f391f512c	HRP	0.254067	0.618165	other	CCNE1
0d0793c1-df1b-4db1-ba36-adcb960cc0f5	HRD	0.0644646	0.784358	other	BRCA1
53bcbb68-addd-47fc-9910-cd1d3f38197d	HRD	0.103665	0.663768	other	CCNE1
669f0e01-28f6-4ed8-bdb5-73f84ea28f78	HRD	0.10099	0.558772	other	BRCA1
c767254e-b289-4904-a80f-050cf01ff8ba	HRD	0.134595	0.592315	CCNE1	BRCA1
51b25b37-f75c-4380-a0f6-5273e0b7ee33	HRD	0.75225	0.751025	BRCA1	BRCA1
12874085-a596-41ae-b4cd-817cb1ebb278	HRP	0.599208	0.556529	other	other
9aecfc8f-62ea-4acf-aa00-d1f0fe6c6556	HRP	0.873739	0.894893	other	other
b75b2663-dcc6-411c-bfcc-574aa33cf388	HRD	0.412165	0.408634	other	other
2b40a733-7a63-4bb8-a953-95a4ee28f962	HRD	0.795447	0.771913	BRCA1	BRCA1
cf6c7066-6611-43ec-aef1-295a976cce5b	HRD	0.161398	0.500067	other	CCNE1
d2e4dc23-992d-4e44-add4-2972718083cb	HRD	0.0764586	0.775416	other	BRCA1
d4bf6034-aeae-48a6-907b-10e2cc904015	HRD	0.517078	0.486691	BRCA1	BRCA1
6ce42746-88aa-485f-a1c4-1759aad95914	HRP	0.245007	0.552347	CCNE1	other
acd510de-b732-4a1a-8b72-6d22e763540b	HRD	0.706399	0.692276	CCNE1	CCNE1
25f73b03-4ba8-47ba-ad80-6ccb82105c98	HRP	0.556594	0.525972	other	other
5b560f4c-d2a3-43fa-b394-abef78bdefc1	HRP	0.472167	0.439067	CCNE1	CCNE1
8b28f6d2-4b7d-493b-826e-b119a4fb0cb4	HRD	0.620065	0.661423	CCNE1	CCNE1
0009b464-b376-4fbc-8a56-da538269a02f	HRP	0.0630828	0.533941	CDK12	CCNE1
6fffe0cf-bb38-4e77-88ab-a256bd7fbbce	HRD	0.148664	0.491746	other	BRCA1
d8c2b4b2-e12b-43d2-bafc-87b29f027797	HRD	0.162034	0.361917	BRCA1	other
f26b1f44-12de-43ba-85bb-bc61741a5a88	HRD	0.0734995	0.673878	other	BRCA1
bc9b66f5-fcb8-4545-ab2d-438bb810edc0	HRD	0.854005	0.848381	BRCA1	BRCA1
da43386c-47f8-4e03-b6ca-8b94e13792e7	HRD	0.587818	0.531688	BRCA1	BRCA1
504cdfc5-6721-43ef-b31e-fdf52f0cd9cd	HRP	0.522276	0.49713	other	other
f858d813-f3c5-4ad9-8c20-9f231d6624d8	HRD	0.665601	0.666512	other	other
8888e808-594b-4c76-b2e4-62aa56736f7c	HRD	0.821267	0.820415	BRCA1	BRCA1
c2ec7f57-8510-4bbf-a2e9-dbd9ce8dcad1	HRD	0.112459	0.604315	other	BRCA2
9e6806c4-d331-4025-abee-2f576e3bf182	HRD	0.196127	0.738243	other	BRCA2
5d922e48-aa70-454d-9417-c9af686feebc	HRP	0.101066	0.789471	other	CCNE1
4679f37a-4f09-449b-a1d8-1f02847996da	HRD	0.0371802	0.873832	other	BRCA1
1659bae5-3140-4d05-891c-81b48277b2fc	HRP	0.2631	0.401912	other	CCNE1
3c2b1509-1eb9-4b79-9569-57810f291499	HRD	0.100751	0.69276	other	CCNE1
f1504811-8363-41e6-b43c-62452b1262d3	HRP	0.0917219	0.69917	other	CCNE1
3a6bce45-0431-49d8-82df-b1d9a738e5a6	HRP	0.529009	0.516077	CCNE1	CCNE1
01df36af-3617-40fc-9892-f54ce433cf71	HRP	0.796382	0.82149	CCNE1	CCNE1
dce54d09-9827-4fe2-abe1-c5b7d528ba7f	HRD	0.0784371	0.628127	other	BRCA1
ae82fead-2671-4335-a342-67bb69935ad9	HRP	0.140257	0.675007	other	CCNE1
bbe59385-5f83-43f6-a485-517c860bef6f	HRP	0.795455	0.762562	CCNE1	CCNE1
dbbd54db-4470-4df6-b5be-3e175c7133b0	HRD	0.307847	0.488723	other	BRCA2
123c9d1c-72ba-4d82-8e57-d5caa52a40ba	HRD	0.605646	0.589783	other	other
89dad92e-5b3f-479a-a6da-a94ee7df7f8a	HRP	0.645683	0.664318	CDK12	CDK12
09508a0d-ebe0-4fa1-b7b2-1710814181cd	HRP	0.0513823	0.479314	other	CDK12
f6189828-eeaa-4d21-b163-53bf3d47a640	HRD	0.685115	0.678991	BRCA1	BRCA1
0ae2193f-0d68-485a-b8c2-7568cbcce33e	HRP	0.912006	0.906258	other	other
129de5b2-d9b0-4762-9ef8-72d98231fb50	HRP	0.276112	0.274673	CCNE1	CCNE1
3a5eaed6-fcfd-437a-b61c-fd3725c64717	HRP	0.573129	0.572929	other	other
d67cad13-e849-48b0-926c-10b6046ba0b9	HRP	0.364664	0.39529	other	CCNE1
2c9dc04b-e9ec-4cf1-ab2c-a18edb30dd37	HRD	0.141783	0.636058	other	BRCA1
1dc9e7fd-fc62-4b32-9619-4e02a266a385	HRD	0.139986	0.638635	other	CCNE1
c9959f68-c385-4c1f-9188-8203844d288e	HRD	0.0618403	0.729404	other	BRCA2
8a69f3ca-4e17-4daa-8722-a36316e345ba	HRD	0.126496	0.747147	other	BRCA1
8658f4f5-9a50-4195-8ea3-227951977647	HRD	0.0945487	0.719313	other	BRCA2
95fc38ac-2b36-4c46-abbf-8d2d52ff9626	HRP	0.159269	0.672253	other	CCNE1
e9d98643-01ee-40c3-a617-e004559625cd	HRP	0.383695	0.425324	other	CCNE1
ff3fe4a3-7d19-4d4d-81b6-aaa41ba5bf39	HRD	0.0520498	0.767609	other	BRCA1
c691d6b3-8e70-4951-8551-2ee4e4d0d10b	HRP	0.171617	0.690822	other	CCNE1
16df7888-2480-4394-8856-d57a6ef371d2	HRP	0.41527	0.455815	CCNE1	CCNE1
052665d1-ab75-4f40-be5a-b88154c8beed	HRP	0.848587	0.846067	CCNE1	CCNE1
5cc7c966-499e-49e3-b509-4eeb00ee03d4	HRD	0.0810581	0.703961	CCNE1	BRCA1
8093649a-74d6-4832-9154-8cc0182fa381	HRP	0.161224	0.640331	other	CCNE1
5533240d-8fed-440d-b781-6092785a77ce	HRP	0.887689	0.886913	other	other
1292e13b-d7c6-447b-a227-9a8113215580	HRD	0.221366	0.297758	other	BRCA2
44eebc04-c027-45ae-beca-c4012b494f29	HRP	0.331237	0.565627	other	CCNE1
84ca6ab0-9edc-4636-9d27-55cdba334d7d	HRP	0.763582	0.740119	CDK12	CDK12
b243adb4-b3e7-4e0e-bc0d-625aa8dbb1be	HRP	0.65581	0.616032	CDK12	CDK12
17ed8831-a261-42d9-8ff3-cf75a6cb2a24	HRP	0.790505	0.763033	CCNE1	CCNE1
9020b6a5-8325-4b0d-84d9-04371c857910	HRP	0.0651421	0.791343	other	CCNE1
fea5827b-251d-474b-8713-fc76db995fe7	HRD	0.0556181	0.71162	other	BRCA1
33ea81f2-db2c-4567-bd7b-4cb9aadfef88	HRD	0.0533468	0.743947	other	BRCA1
80f02aec-c07a-4bcb-b547-e60f8c33a7b1	HRD	0.0742184	0.746631	other	BRCA1
2f2eaecc-6509-423f-b63a-8c3bea1ba4a4	HRP	0.709745	0.701095	other	other
bff518fb-6da7-4dfc-ae4c-bd3f641028e2	HRD	0.0758288	0.744984	other	BRCA1
35ceba07-0759-4fbe-b076-af821a528cf0	HRD	0.223023	0.334214	other	BRCA2
42af8f74-fd4b-486d-bc11-db53cc471d62	HRD	0.224551	0.260876	other	BRCA2
a1fc7064-abf5-477d-983e-576a784e1d40	HRP	0.583382	0.626586	CCNE1	CCNE1
14ed7388-41ed-43d4-afb2-04cd6410d5d2	HRP	0.37354	0.383871	other	other
a0bbb3b1-e774-4c75-9301-ba43fb803f20	HRP	0.21367	0.467228	CCNE1	other
58faf969-bf37-4180-8807-2f44f2cc8eda	HRD	0.17508	0.415328	other	BRCA2
7a921087-8e62-4a93-a757-fd8cdbe1eb8f	HRD	0.463167	0.410787	other	other
46f19b5c-3eba-4b23-a1ab-9748090ca4e5	HRD	0.286032	0.510665	other	BRCA2
127b0f7d-d24e-48b7-ac25-d3f14a43952d	HRD	0.170459	0.515132	other	BRCA1
6797443c-eb4a-4654-b957-c0056e5a4206	HRD	0.168291	0.317718	other	BRCA1
9a5bb831-8cb8-4de0-b94b-088cb38def1a	HRD	0.082615	0.608836	other	BRCA1
1be8fa2c-8fea-4e8c-90db-c04d9fcdbf49	HRP	0.594263	0.57781	CCNE1	CCNE1
ad007b59-46f6-48b9-958a-2b9d28cca3b7	HRP	0.901735	0.896596	other	other
4b44b313-6f74-4233-bec4-7e41c91c77f1	HRP	0.885082	0.89207	other	other
39e32615-0160-4f13-b330-50748f5d87ed	HRP	0.914473	0.917476	other	other
bd3028c7-1fde-401d-a6b2-5f8e61eb4aa1	HRP	0.866688	0.877098	other	other
3c92c0e9-68e0-4354-8ed1-b6506878145d	HRP	0.877413	0.888638	other	other
1f04210a-0c2e-4bb8-ac8e-86198e5f1d34	HRP	0.913054	0.920018	other	other
3e7a30e6-2202-40bd-bfc1-0383604050da	HRP	0.913783	0.918874	other	other
edeea137-080d-42d3-a0ce-5cfe0d4a68e7	HRP	0.845039	0.83378	other	other
de4faf55-1bcf-427f-b019-829bb4b64ff1	HRP	0.916427	0.918724	other	other
b4aea804-fc6e-4d58-906f-f3a932ca9dc5	HRP	0.91768	0.910003	other	other
e6772001-dffc-4fb4-86e9-6c395edd176d	HRP	0.880943	0.876729	other	other
54319e3d-c28f-4ba1-9c87-299d303e4de3	HRP	0.908543	0.90528	other	other
cd29af7e-d670-4d8e-83e2-da6e52abda71	HRP	0.9166	0.914833	other	other
41c565a9-d44a-447f-85c0-98f23bfee1b3	HRP	0.750986	0.773523	other	other
b3f1d232-4392-4258-9256-d38ff4b59f94	HRP	0.844204	0.80923	other	other
ec16d1f5-f8a9-4c19-8cce-92f6ea9eb3f7	HRP	0.812885	0.820296	other	other
f921b592-fa4d-49f7-b773-81a0e903aaed	HRP	0.907609	0.905633	other	other
62ea1264-47b6-4a6b-9fa6-779837f8e905	HRP	0.917338	0.915587	other	other
089be98d-c3c9-4fb4-aef2-7a8578a91d51	HRP	0.651262	0.581855	other	other
122bf0a9-8052-49da-a9d7-0e5de9ab7032	HRP	0.917123	0.902665	other	other
7d6fb1a7-7742-4b8c-9903-abff706240b5	HRP	0.533349	0.522919	other	other
51adf6cf-f422-4d7e-aa46-cc9bf0ef8693	HRP	0.598217	0.570696	other	other
6d0851ba-271a-408f-bcc3-c104b452c9e5	HRP	0.891744	0.880342	other	other
96b67289-9c42-402b-8e30-9efb4d512bef	HRP	0.908963	0.912185	other	other
131332b2-ff51-4bd7-a626-aff2ecea6135	HRP	0.875125	0.870186	other	other
73f7718b-f9b1-4a63-a561-0c9cc2abeb9f	HRP	0.908538	0.910019	other	other
005e85a3-3571-462d-8dc9-2babfc7ace21	HRP	0.912104	0.915056	other	other
1a319682-f55e-4e0b-8476-48a0bea6c265	HRP	0.721571	0.691887	other	other
1eb37b28-fac2-477a-88b3-e04291a07926	HRP	0.891303	0.897022	other	other
551d5082-ab6a-4674-af0d-ce408f589949	HRP	0.888798	0.868995	other	other
7dd2dc62-0eb4-4d45-86f1-e9e9377181ca	HRP	0.672683	0.682114	other	other
475bca00-9089-4f50-8638-4e5e8aca6dcd	HRP	0.902142	0.900966	other	other
8689b53c-8883-479c-85f6-d13b86272b5d	HRP	0.687107	0.722132	other	other
145f2b89-8878-4390-b0f6-f09b02fb138a	HRP	0.811002	0.815212	other	other
783579bd-e29d-457c-8236-1a80b557600c	HRP	0.870475	0.85517	other	other
e41bc2ec-3e0b-4c37-806b-3f6f25c8c4db	HRP	0.66652	0.663323	other	other
5c8da06c-7964-4ad1-ac9e-d1b5507105d2	HRP	0.751157	0.721387	other	other
c14b2c74-447b-4526-a6e9-415d2728c7ca	HRP	0.782222	0.795582	other	other
acb9750e-7e17-4cef-bee1-5d710f9bf3a7	HRP	0.897757	0.900083	other	other
1f5e70c1-c5de-49e7-941a-46e11a4f4416	HRP	0.784472	0.805497	other	other
b41c63e8-bb85-4f83-9bc6-e611fd9ef075	HRP	0.693043	0.650571	other	other
7ae9b843-488f-459c-8c0d-c81dcae57f99	HRP	0.0307782	0.849747	BRCA2	other
39aee9fc-fa27-4b71-b9e8-43ff34bd3930	HRP	0.584257	0.589215	other	other
289790a5-77bd-49a9-a1ec-478a8ecacd7f	HRP	0.64536	0.620519	other	other
59938f45-3e57-43d6-af3b-bb4968249e5a	HRP	0.803359	0.795522	other	other
beafb7c6-ef39-478e-aa47-0f1ad39f95a3	HRP	0.906871	0.905518	other	other
008bad10-d41b-4bbb-86fa-9976ecea46b1	HRP	0.86418	0.875562	other	other
2ea2294d-fab9-43ae-a222-370487495b06	HRP	0.845737	0.828789	other	other
0a6be23a-d5a0-4e95-ada2-a61b2b5d9485	HRP	0.860696	0.855197	other	other
a1af7c42-47af-435c-bb51-b932a3cd7b91	HRP	0.399315	0.432203	other	CCNE1
bc9f105f-6d99-44ac-9871-67defd5e85cd	HRP	0.8516	0.843004	other	other
8044a282-bc2c-47c6-8a85-53c3b5eeb08f	HRP	0.858047	0.846278	other	other
008aef39-0c97-48ce-9dfd-f12d67116c59	HRP	0.841211	0.81032	other	other
cd0c3b1f-c73a-4991-8724-4e74381900cb	HRP	0.709841	0.686877	other	other
32d8c373-b5c8-420b-9808-8812b5501649	HRP	0.752792	0.746117	other	other
7fe96e71-436d-49d4-9e47-e104e1203568	HRP	0.839388	0.842687	other	other
45d0ccb2-641f-4348-b3a8-61f4113cd85b	HRP	0.910027	0.912165	other	other
1d91f9c7-67ba-4606-9f0a-01ec6fc08262	HRP	0.912977	0.910331	other	other
d1875ee6-6677-4117-a7a8-930ab5cde775	HRP	0.91216	0.912672	other	other
7181dd10-1371-4cb6-9219-a9542c62b854	HRP	0.534901	0.525498	other	other
dcc938da-3e45-4c2f-ae0f-47817be04518	HRP	0.914352	0.909755	other	other
07f16397-71bb-4594-ad4d-caa7d2baeabd	HRP	0.777394	0.748683	other	other
44083f54-0953-48e3-a704-11ad0988ad2e	HRP	0.567017	0.510182	other	other
42a548f0-d86a-4273-8bda-be0fe6a53b20	HRP	0.693708	0.69822	other	other
ff870342-f0d6-4450-8f9c-344c046a0baf	HRP	0.896414	0.90075	other	other
108b67d4-5d66-46da-8675-6acae643b76f	HRP	0.89097	0.88197	other	other
f7cc504a-37c9-45f5-b50d-599c54dca157	HRP	0.793117	0.766558	other	other
a6d8467e-88e3-4ea5-8583-61c5ab9747ae	HRP	0.802916	0.814951	other	other
d277e679-9fdd-44cd-9f2c-f9927e44d721	HRP	0.89943	0.891374	other	other
41027c0b-85af-4c78-bba0-0da63cd75fa9	HRP	0.446033	0.460837	other	other
120f01d1-8884-4aca-a1cb-36b207b2aa3a	HRP	0.683351	0.655818	other	other
b2ec0fd0-fbcf-4abc-ad80-4ae444e30b55	HRP	0.906075	0.906747	other	other
9ed8f0b9-d615-44c4-9ec9-e07ecd744922	HRP	0.628723	0.565786	other	other
8c0a7dfa-6ec3-4262-b718-c3605722df37	HRP	0.809327	0.803052	other	other
61973578-4c0d-4a3f-b9c4-f96ceab24629	HRP	0.448609	0.515787	other	other
6218f366-d5d2-4289-a95e-eeedfae7523a	HRP	0.259626	0.438235	other	CCNE1
f1534b2a-5350-442c-bb9d-8c7142668d31	HRP	0.911276	0.912289	other	other
887616c5-06a7-4e83-948c-3546202349fb	HRP	0.703324	0.700131	other	other
f5378545-17d4-4a64-a57e-f6c91ef4cb3a	HRP	0.463467	0.446076	other	other
f0f2030e-17fd-4dd9-9104-899e59d72ed8	HRP	0.895523	0.888133	other	other
90fd404b-f734-41ed-a601-0f30e43625fc	HRP	0.878695	0.878398	other	other
f8a165b0-51df-413c-b7c6-c7fc80547db4	HRP	0.879391	0.872305	other	other
dbfdb5c6-f52e-48f3-87e7-fb922df9e7a9	HRP	0.778554	0.770885	other	other
7a95af21-ca7c-4596-9c83-66d11ca0c417	HRP	0.815839	0.827532	other	other
734a8251-9ecc-47f5-835f-846b67693ca6	HRP	0.861201	0.864818	other	other
4c5228b5-bf31-4abd-a47c-d088e16dba13	HRP	0.858514	0.856326	other	other
4eac784b-084a-4106-9a76-2d9fbec57033	HRP	0.839235	0.830398	other	other
79914ce9-04d8-4b0d-9f16-2e528044966e	HRP	0.65608	0.649704	other	other
48c33a30-557b-4ecf-8066-5b4b068b5e3a	HRP	0.853555	0.842382	other	other
6f25ca85-4b4a-420f-b0cc-5a4f65a97da3	HRP	0.772392	0.771869	other	other
86874a67-aa86-45f1-be32-3b2722ebedec	HRP	0.878917	0.856277	other	other
caf2e99d-8f1f-4043-b567-c3fe28dc33ac	HRP	0.867272	0.853374	other	other
c08f65a0-bf4c-462e-9d07-ad56b3adcac8	HRP	0.517638	0.49866	other	other
0ed2e2e1-2fe3-43eb-8cad-34f3f21a7169	HRP	0.70253	0.694074	other	other
f640d377-98e9-41d3-8761-61eb33072c65	HRP	0.892237	0.884166	other	other
43b675e0-22e0-42d6-a060-afc93e22ac95	HRP	0.7678	0.781379	other	other
b33b7c8f-0b0d-4009-88a7-48e9d9cae6cb	HRP	0.901244	0.900966	other	other
126ee433-d345-4cac-882a-c91831a24690	HRP	0.821252	0.803696	other	other
6d936ef9-b5df-44d3-831f-528bf8ddc131	HRP	0.736016	0.65967	other	other
a6045753-60bb-4e65-bc89-1ef0b47aab35	HRP	0.824978	0.827288	other	other
59c18694-8a43-41dd-a6f6-52a20bc8dd54	HRP	0.857897	0.844116	other	other
dc85552c-2488-48d9-9da1-67a380945b85	HRP	0.676986	0.66541	other	other
8bbe4006-be0a-4cd5-91f6-529100d4f06e	HRP	0.80338	0.761989	other	other
61d941f1-87df-43af-8a29-b6809c809275	HRP	0.618468	0.642177	other	other
98f54445-b151-4aeb-b8cf-91d743ba066e	HRP	0.697163	0.70622	other	other
69dbe6ef-f5de-4c1f-b2f2-963dcb6ccd3e	HRP	0.876508	0.857517	other	other
35553150-e4ef-4539-b220-259f2d634bd7	HRP	0.668844	0.645239	other	other
982b58c4-02b3-4e7d-8af0-4b133d0c7e50	HRP	0.676955	0.647865	other	other
3e86e68b-d083-4450-b056-4cd0f8d4a084	HRP	0.84603	0.843352	other	other
fe083d2d-d088-4ac1-825b-8c5bbfe974ac	HRP	0.896457	0.890486	other	other
0cb4356c-b5d6-4541-b048-ff6d4b3a5d26	HRP	0.856196	0.850755	other	other
08e1d976-6c39-428e-a4c2-f655b675683e	HRP	0.88288	0.872115	other	other
ab8a55ed-ff47-4cad-ad91-52b9dc25aca7	HRP	0.603101	0.584833	other	other
836ec5a5-e385-4236-83e7-2641ee35db7f	HRP	0.406771	0.408036	other	CCNE1
2c9c50ff-01d9-4703-931b-04119178706f	HRP	0.685641	0.667849	other	other
36962459-e81f-4b8c-a08d-df60ef3283a3	HRP	0.687628	0.674819	other	other
1dd96495-5f83-4d36-96cf-b77cd0cbbfda	HRP	0.915244	0.914631	other	other
d709d214-02ee-46c1-a73a-e7074cb2623e	HRP	0.856944	0.86215	other	other
7e4d570e-f26b-41fb-84c5-2a6f7d668bb5	HRP	0.843729	0.815381	other	other
5d6ad982-bb01-4233-b8fa-d129460eec79	HRP	0.850316	0.825309	other	other
84ae4dd8-f661-46aa-9892-69742e2f3542	HRP	0.868104	0.879953	other	other
186cacaf-4f20-4ad2-a07a-a7dc942a70b0	HRP	0.871018	0.87308	other	other
a08ec059-7592-4698-bb45-25a9c3680c23	HRP	0.702715	0.731004	other	other
1bbfe6f2-ad19-4d29-895b-973f5a91c707	HRP	0.641806	0.673148	other	other
c6a28615-1b92-4085-956e-eeedb2573c03	HRP	0.856393	0.835798	other	other
d0f4dd92-a63b-4766-8889-5327fca1bd91	HRP	0.880093	0.878385	other	other
bb02202f-d140-4bec-95ce-5c2b117a2167	HRP	0.828043	0.811537	other	other
304c3e10-583c-421d-ab01-15c937d5014a	HRP	0.44171	0.451679	other	other
6947cd78-0a51-4949-8383-343f9122d953	HRP	0.613326	0.599159	other	other
8e7fe8bb-6b3d-428f-a232-97e6042a0f39	HRP	0.912784	0.911276	other	other
8c850df7-d48e-4386-b3a5-cac5da865ea5	HRP	0.875354	0.890383	other	other
fc9d5fc6-719b-0525-e040-11ac0d485f83	HRP	0.788652	0.778397	other	other
fc9d93b6-92e8-acb7-e040-11ac0d487dee	HRP	0.729926	0.721982	other	other
fc9d5fc6-7f7d-1313-e040-11ac0d485f85	HRP	0.825604	0.809146	other	other
f9c39eb7-39a9-6626-e040-11ac0d4870c2	HRP	0.804991	0.796554	other	other
f9c4e06c-e8a6-613b-e040-11ac0d4828ba	HRP	0.890177	0.89029	other	other
f9c650e7-9053-78eb-e040-11ac0d4874bb	HRP	0.815164	0.805321	other	other
f9c0a0d9-5af6-4476-e040-11ac0d4830d3	HRP	0.847515	0.80216	other	other
f9c23ce8-7f1c-9417-e040-11ac0d482562	HRP	0.855013	0.862899	other	other
f9c51617-3fcb-91c5-e040-11ac0d484abf	HRP	0.740616	0.721166	other	other
f9c3bc8e-dbc4-1ed0-e040-11ac0d4803a9	HRP	0.915328	0.914487	other	other
f9c65e3d-f3f7-dd5f-e040-11ac0d487b1f	HRP	0.907981	0.910325	other	other
f9c0a08b-d1e5-4c18-e040-11ac0c4864df	HRP	0.799008	0.819564	other	other
f9c0a12c-2651-d9ea-e040-11ac0d483201	HRP	0.914684	0.922122	other	other
f9c3e4e3-1b95-b71a-e040-11ac0d4819e7	HRP	0.489931	0.447263	other	other
f9c3eaad-a0d9-8bf8-e040-11ac0d481d8e	HRP	0.738593	0.72053	other	other
f9c26646-d2b0-cf30-e040-11ac0d483918	HRP	0.785324	0.736343	other	other
0bfd1043-8187-e3e4-e050-11ac0c4860c5	HRP	0.272508	0.549437	other	CDK12
0bfd1043-70fb-d2dc-e050-11ac0c4860cb	HRP	0.693799	0.681457	other	other
0bfd1068-3fd3-a95b-e050-11ac0c4860c3	HRP	0.443771	0.471887	other	other
0bfd1068-3fc5-a95b-e050-11ac0c4860c3	HRP	0.752796	0.715788	other	other
0bfd1043-8170-e3e4-e050-11ac0c4860c5	HRP	0.495582	0.520388	other	other
0bfd1043-8177-e3e4-e050-11ac0c4860c5	HRP	0.80398	0.822674	other	other
0bfd1068-3fcf-a95b-e050-11ac0c4860c3	HRP	0.551018	0.57825	other	other
0bfd1043-8183-e3e4-e050-11ac0c4860c5	HRD	0.145465	0.399414	other	CCNE1
0bfd1068-3fd8-a95b-e050-11ac0c4860c3	HRP	0.384637	0.413117	other	other
0bfd1043-8181-e3e4-e050-11ac0c4860c5	HRD	0.240985	0.369169	BRCA1	other
ddc422e4-87e2-4fc0-b56b-ddc2d6a92f58	HRP	0.912921	0.918339	other	other
e1b169c3-44e0-43e5-9ee3-2df7a678a5ea	HRP	0.880742	0.880888	other	other
9e272bea-9193-4c10-a802-f7e18b2937a3	HRP	0.625678	0.64746	other	other
87e1ffee-a8cd-4d75-937e-ed415cf43546	HRP	0.635988	0.653246	other	other
7303f9fe-88bb-48ba-b9b4-ebf9e4770c1c	HRP	0.878175	0.892377	other	other
0192d529-7340-45d8-a5f0-249cbb11ca19	HRP	0.647286	0.675102	other	other
dcf98acc-736b-4af6-bdca-a320a413165a	HRP	0.781184	0.74264	other	other
769e2ac9-a121-4b2a-a0fd-5f755b579811	HRP	0.875804	0.879194	other	other
e1fc4226-40ce-43b7-b92e-aa7cecd0cf4d	HRP	0.910557	0.919349	other	other
d32f41fb-0744-4a62-81f6-0260c4920049	HRP	0.790778	0.786198	other	other
0c9a5dbc-f7f3-43e7-83d1-77b9fb4b8b54	HRP	0.908501	0.904262	other	other
597e4011-ea99-4356-b1d9-8cfe35db7c3b	HRP	0.894451	0.894206	other	other
