## Supplementary material for "Replication fork directionality reveals how structural variants arise under replication stress": Table 2: APOBEC strand polarity, within and in margins of SVs, for SV signatures as defined in Degasperi et al.

### Sheet: column explanations
		Example	Explanation
	SVclass	maxSig/duplication	Whether SV set was defined by highest probability of belonging to a singature, or out of SVs of a specific size (eg. duplication)
	min_size	"-1 (=NA), 1000"	If the SV set was contained by size, minimum SV size
	max_size		If the SV set was contained by size, maximum SV size
	maxSig	Ref.Sig.R1	SV signature defifining specific set, as defined by Degasperi 2020
	noSVs		Number of SVs in the set
	sample_subset	CCNE1,CDK12,HRD	Sample subset the SVs were selected from
	exp.label	Ref.Sig.R1	Experiment label
	exp.label.short	R1_5.5	Experiment label shortened
	exp.name	PCAWG_maxSig_-1_300000_Ref.Sig.R1_	Full experiment name
	polarity.pval		APOBEC Strand difference between left and right side of SV, within SV, P value	Fisher's exact test
	polarity.effsize		APOBEC Strand difference between left and right side of SV, within SV, Effect size	(mutations with strand consistent with the SFBF model)/(mutations with strand not consistent with the SFBF model)
	polarity.margin.pval		APOBEC Strand difference between left and right side of SV, within SV margin, P value
	polarity.margin.effsize		APOBEC Strand difference between left and right side of SV, within SV margin, Effect size
	apobec.no.sv		Number of APOBEC mutations within the SVs
	apobec.no.margin		Number of APOBEC mutations in margins of SVs
	apobec.no.bg		Number of APOBEC mutations in the background (not margins and not within SVs)
	apobec.rate.sv		As above, mutation rate within the SVs	Number of mutations over bp footprint of each compartment
	apobec.rate.margin		As above, mutation rates in margins of SVs
	apobec.rate.bg		As above, mutation rates in the background
	no.dups.a3		Number of SVs with more than 5 APOBEC mutations overlapping
	sv.footprint		Total footprint of SVs in the set
	odds.ratio.sv		APOBEC Strand difference between left and right side of SV, within SV, odds ratio	Fisher's exact test
	odds.ratio.margin		APOBEC Strand difference between left and right side of SV, within SV margin, odds ratio	Fisher's exact test
	polarity.pval.mlog10		log10 of polarity.pval
	polarity.margin.pval.mlog10		log10 of polarity.margin.pval

### Sheet: APOBEC_sig_channels_df.sep25
SVclass	min_size	max_size	maxSig	noSVs	sample_subset	exp.label	exp.label.short	exp.name	polarity.pval	polarity.effsize	polarity.margin.pval	polarity.margin.effsize	apobec.no.sv	apobec.no.margin	apobec.no.bg	apobec.rate.sv	apobec.rate.margin	apobec.rate.bg	no.dups.a3	sv.footprint	odds.ratio.sv	odds.ratio.margin	polarity.pval.mlog10	polarity.margin.pval.mlog10
maxSig	-1	300000	Ref.Sig.R1	26417		Ref.Sig.R1	R1_5.5	PCAWG_maxSig_-1_300000_Ref.Sig.R1_	6.22e-36	1.87307	0.819016	1.01054	1853	1986	366951	1.99e-06	1.2e-06	7.14e-07	33	932151904	3.51496	1.02192	35.2065	0.0867074
maxSig	-1	300000	Ref.Sig.R10	2013		Ref.Sig.R10	R10_5.5	PCAWG_maxSig_-1_300000_Ref.Sig.R10_	0.853897	0.967213	1.64e-09	0.593272	160	588	104232	2.83e-06	3.16e-06	1.3e-06	3	56485519	0.92064	0.334621	0.0685944	8.78564
maxSig	-1	300000	Ref.Sig.R11	12865		Ref.Sig.R11	R11_5.5	PCAWG_maxSig_-1_300000_Ref.Sig.R11_	0.137276	0.540984	0.000187548	0.529915	103	190	129346	4.2e-06	2.31e-06	8.79e-07	4	24547891	0.476774	0.299156	0.862404	3.72689
maxSig	-1	300000	Ref.Sig.R12	6104		Ref.Sig.R12	R12_5.5	PCAWG_maxSig_-1_300000_Ref.Sig.R12_	0.0333513	0.729927	0.615691	0.995215	361	492	62816	5.02e-06	1.87e-06	2.8e-07	8	71924370	0.555922	0.890999	1.47689	0.210637
maxSig	-1	300000	Ref.Sig.R13	1220		Ref.Sig.R13	R13_5.5	PCAWG_maxSig_-1_300000_Ref.Sig.R13_	1	0.981132	0.0147897	1.24757	145	588	107694	6.95e-06	4.97e-06	1.68e-06	2	20851973	0.970853	1.5891	0	1.83004
maxSig	-1	300000	Ref.Sig.R14	2084		Ref.Sig.R14	R14_5.5	PCAWG_maxSig_-1_300000_Ref.Sig.R14_	0.0137426	2.77778	1	0.5	40	13	4289	5.09e-07	1.41e-07	2.02e-07	0	78598670	6.71948	0.600901	1.86193	0
maxSig	-1	300000	Ref.Sig.R15	3387		Ref.Sig.R15	R15_5.5	PCAWG_maxSig_-1_300000_Ref.Sig.R15_	NA	NA	NA	NA	0	0	153	0	0	5.73e-08	NA	NA	NA	NA	NA	NA
maxSig	-1	300000	Ref.Sig.R16	1091		Ref.Sig.R16	R16_5.5	PCAWG_maxSig_-1_300000_Ref.Sig.R16_	1	0.698925	0.118598	1.35088	175	174	78600	5.97e-06	2.82e-06	1.55e-06	1	29312562	1.05268	1.82292	0	0.925924
maxSig	-1	300000	Ref.Sig.R17	548		Ref.Sig.R17	R17_5.5	PCAWG_maxSig_-1_300000_Ref.Sig.R17_	0.0043082	2.22727	0.0020599	0.55	83	147	30526	6.6e-06	2.48e-06	1.91e-06	3	12584658	4.73909	0.304811	2.3657	2.68615
maxSig	-1	300000	Ref.Sig.R18	2248		Ref.Sig.R18	R18_5.5	PCAWG_maxSig_-1_300000_Ref.Sig.R18_	0.450765	1.21429	0.31001	1.25581	99	144	16303	5.63e-06	1.6e-06	3.59e-07	3	17579037	1.51365	1.5887	0.34605	0.508624
maxSig	-1	300000	Ref.Sig.R19	1593		Ref.Sig.R19	R19_5.5	PCAWG_maxSig_-1_300000_Ref.Sig.R19_	0.0533103	1.29167	0.0594962	0.684211	65	73	24758	3.23e-06	1.69e-06	8.43e-07	3	20099097	4.87005	0.299745	1.27319	1.22551
maxSig	-1	300000	Ref.Sig.R2	35392		Ref.Sig.R2	R2_5.5	PCAWG_maxSig_-1_300000_Ref.Sig.R2_	0.26116	1.03727	2.59e-07	0.718954	754	1191	573458	3.8e-06	1.96e-06	7.29e-07	24	198492518	1.20083	0.524617	0.583093	6.58724
maxSig	-1	300000	Ref.Sig.R20	1530		Ref.Sig.R20	R20_5.5	PCAWG_maxSig_-1_300000_Ref.Sig.R20_	NA	NA	NA	NA	NA	NA	NA	NA	NA	NA	NA	NA	NA	NA	NA	NA
maxSig	-1	300000	Ref.Sig.R3	22865		Ref.Sig.R3	R3_5.5	PCAWG_maxSig_-1_300000_Ref.Sig.R3_	1.92e-08	1.71839	0.000847017	0.85742	526	1941	509231	2.57e-06	9.16e-07	1.39e-06	9	204998538	2.92884	0.735341	7.71641	3.07211
maxSig	-1	300000	Ref.Sig.R4	14351		Ref.Sig.R4	R4_5.5	PCAWG_maxSig_-1_300000_Ref.Sig.R4_	1	1	0.010549	1.37984	376	513	147184	7.97e-06	2.86e-06	6.4e-07	10	47203352	1.01412	1.82611	4.82e-17	1.97679
maxSig	-1	300000	Ref.Sig.R5	28417		Ref.Sig.R5	R5_5.5	PCAWG_maxSig_-1_300000_Ref.Sig.R5_	0.00533309	1.21595	1.44e-87	0.543244	743	4634	658889	1.9e-06	2.19e-06	1.19e-06	19	391560910	1.57257	0.29543	2.27302	86.8419
maxSig	-1	300000	Ref.Sig.R6a	26443		Ref.Sig.R6a	R6a_5.5	PCAWG_maxSig_-1_300000_Ref.Sig.R6a_	0.0177045	2	0.0135262	0.604651	49	148	93739	1.91e-06	1.67e-06	3.85e-07	1	25685091	4.89925	0.396925	1.75192	1.86882
maxSig	-1	300000	Ref.Sig.R6b	24430		Ref.Sig.R6b	R6b_5.5	PCAWG_maxSig_-1_300000_Ref.Sig.R6b_	0.000294076	1.41049	1.21e-09	0.711313	1455	1965	273322	6.05e-06	4.07e-06	5.88e-07	28	240488793	1.74015	0.504373	3.53154	8.91892
maxSig	-1	300000	Ref.Sig.R7	17879		Ref.Sig.R7	R7_5.5	PCAWG_maxSig_-1_300000_Ref.Sig.R7_	0.562896	1.06294	0.00062755	0.862362	654	2244	386557	1.38e-06	2.14e-06	7.13e-07	17	473480692	1.10197	0.745528	0.249572	3.20235
maxSig	-1	300000	Ref.Sig.R8	7652		Ref.Sig.R8	R8_5.5	PCAWG_maxSig_-1_300000_Ref.Sig.R8_	0.000871866	1.53846	0.309154	0.910959	209	639	225055	1.15e-05	1.17e-06	1.09e-06	4	18201633	3.02891	0.834671	3.05955	0.509825
maxSig	-1	300000	Ref.Sig.R9	8156		Ref.Sig.R9	R9_5.5	PCAWG_maxSig_-1_300000_Ref.Sig.R9_	0.748379	1.05128	1.86e-16	0.698337	170	2225	255476	3e-06	2.63e-06	8.7e-07	1	56607925	1.1552	0.486464	0.125879	15.7308
maxSig	-1	300000	Ref.Sig.R1	26417	CCNE1	Ref.Sig.R1CCNE1	R1_5.5_CCNE1	PCAWG_maxSig_-1_300000_Ref.Sig.R1_CCNE1	1.39e-08	2.27273	0.0251873	1.30973	263	282	58805	1.52e-06	9.54e-07	7.37e-07	4	173007725	5.16455	1.77284	7.85618	1.59882
duplication	-1	10000000	null	26417	CCNE1	nullCCNE1	null_7_CCNE1	PCAWG_duplication_-1_10000000_null_CCNE1	1.48e-13	1.43553	0.0631443	1.16452	2109	703	138469	1.27e-06	1.16e-06	9.92e-07	58	1665140652	2.06206	1.34363	12.8297	1.19967
maxSig	-1	300000	Ref.Sig.R3	22865	HRD	Ref.Sig.R3HRD	R3_5.5_HRD	PCAWG_maxSig_-1_300000_Ref.Sig.R3_HRD	0.207585	0.55	1	1.05556	32	74	7523	1.98e-06	4.45e-07	3.54e-07	1	16139545	0.293655	1.08852	0.682804	0
maxSig	-1	300000	Ref.Sig.R5	28417	HRD	Ref.Sig.R5HRD	R5_5.5_HRD	PCAWG_maxSig_-1_300000_Ref.Sig.R5_HRD	0.000244362	3.875	4.55e-09	0.437908	43	224	16608	1.29e-06	7.75e-07	3.29e-07	2	33312502	17.6795	0.18839	3.61197	8.34192
maxSig	1000	10000	Ref.Sig.R3	22865	HRD	Ref.Sig.R3HRD	R3_4_HRD	PCAWG_maxSig_1000_10000_Ref.Sig.R3_HRD	NA	NA	0.558893	0.777778	4	48	7574	1.6e-06	5.02e-07	3.55e-07	NA	NA	NA	0.619997	NA	0.252671
maxSig	1000	10000	Ref.Sig.R5	28417	HRD	Ref.Sig.R5HRD	R5_4_HRD	PCAWG_maxSig_1000_10000_Ref.Sig.R5_HRD	NA	NA	0.00390956	0.573333	4	120	16751	1.2e-06	6.67e-07	3.31e-07	NA	NA	NA	0.307552	NA	2.40787
maxSig	1000	10000	Ref.Sig.R3	22865		Ref.Sig.R3	R3_4	PCAWG_maxSig_1000_10000_Ref.Sig.R3_	0.26479	1.26923	1.85e-06	0.737649	134	1030	502778	4.29e-06	8.51e-07	1.44e-06	2	31250221	1.61897	0.545283	0.577099	5.73382
maxSig	1000	10000	Ref.Sig.R5	28417		Ref.Sig.R5	R5_4	PCAWG_maxSig_1000_10000_Ref.Sig.R5_	0.553802	0.844828	3.44e-54	0.548726	113	2905	659173	5.24e-06	2.49e-06	1.2e-06	3	21564934	0.744516	0.301241	0.256646	53.4632
maxSig	-1	300000	Ref.Sig.R1	26417	CDK12	Ref.Sig.R1CDK12	R1_5.5_CDK12	PCAWG_maxSig_-1_300000_Ref.Sig.R1_CDK12	0.0478849	1.59375	0.273235	1.33333	88	86	4828	7.92e-07	4.79e-07	3.06e-07	1	111156438	2.54904	1.73824	1.3198	0.563464
duplication	-1	1000000	null	26417	CDK12	nullCDK12	null_6_CDK12	PCAWG_duplication_-1_1000000_null_CDK12	3.29e-05	1.77778	0.686922	0.890909	237	106	4661	5.32e-07	3.53e-07	3.04e-07	2	445522722	3.14025	0.815905	4.48294	0.163093
duplication	1000000	10000000	null	26417	CDK12	nullCDK12	null_7_CDK12	PCAWG_duplication_1e+06_10000000_null_CDK12	0.183161	1.14078	1	1.07143	518	32	4452	3.19e-07	2.48e-07	3.11e-07	5	1624486874	1.29221	1.16047	0.737167	0
duplication	-1	10000000	null	26417	CDK12	nullCDK12	null_7_CDK12	PCAWG_duplication_-1_10000000_null_CDK12	0.00198475	1.29545	0.721694	0.911765	722	135	4168	3.62e-07	3.2e-07	3.05e-07	7	1995442604	1.67436	0.858164	2.70229	0.141647
