## Supplementary material for "Replication fork directionality reveals how structural variants arise under replication stress": Table 1: Replication, transcription, and repeat features of SV signatures as defined in Degasperi et al.

### Sheet: column explanations
	exp.name	Name of the experiment	Experiments can focus on SVs attributed to a signature (e.g. RS1). Can be further subdividied by tissues (e.g. RS1_ovary). Lesion-informed SV groups are labeled with lesion name, eg. cdk12_dups, cdk12_R1_dups. Includes randomly perturbed SV groups.
	originEnrichmentES	Effect size (enrichment) of SNS-seq defined core replications within SVs, compared to the regions around SVs.	Two-sided proportion test
	originEnrichmentP	P value for enrichment of replication origins within SV footprint compared to SV margins	Two-sided proportion test
	repliseq_midpoint_bp1_wilcoxonP	P value for replication time difference between midpoint and lower breakpoint.	Wilcoxon test
	repliseq_midpoint_bp1_mean_diff	Difference of average replication time between midpoint and lower breakpoint.
	repliseq_midpoint_bp2_wilcoxonP	P value for replication time difference between midpoint and upper breakpoint.	Wilcoxon test
	repliseq_midpoint_bp2_mean_diff	Difference of average replication time between midpoint and upper breakpoint.
	repliseq_midpoint_both_bp2s_wilcoxonP	P value: difference of average replication time between midpoint and set combining all (lower+upper) breakpoints.	Wilcoxon test
	gene_strand_bp_P	if a SV breakpoint overlaps a gene, consider which breakpoint and gene strand (lower/upper breakpoint) x (+/i strand)	Fisher's exact test
	gene_strand_bp_estimate	see above: odds ratio
	gene_strand_bp_lower	see above: lower confidence interval of odds ratio
	gene_strand_bp_higher	see above: higher confidence interval of odds ratio
	gene_strand_sv_P	P value: For genes overlapping the SV body, divide them by position wrt. Midpoint, and gene strand (left/right) x (gene strand)	Fisher's exact test
	gene_strand_sv_estimate	see above: odds ratio
	gene_strand_sv_lower	see above: odds ratio, lower CI
	gene_strand_sv_higher	see above: odds ratio, higher CI
	median_length	Median length of SVs in the experient	In kilobases.
	repeatOverlapBpProp	Proportion of breakpoints overlapping a repeat
	repeatOverlapCoincidence	If both breakpoints overlap a germline repeat, how often is it the same class of repeat
	repeatL1FisherEstimate	odds ratio: coincidence of L1 reapeats at both breakpoints (is L1 at lower breakpoint) x (is L1 at upper breakpoint)	Fisher's exact test
	repeatL1FisherEstimate_lower	see above: lower CI
	repeatL1FisherEstimate_higher	see above: upper CI
	repeatL1FisherPvalue	see above: P value

### Sheet: origin.enrichment.per.signature
exp.name	originEnrichmentES	originEnrichmentP	minBin	repliseq_midpoint_bp1_wilcoxonP	repliseq_midpoint_bp1_mean_diff	repliseq_midpoint_bp2_wilcoxonP	repliseq_midpoint_bp2_mean_diff	repliseq_midpoint_both_bp2s_wilcoxonP	gene_strand_bp_P	gene_strand_bp_estimate	gene_strand_bp_lower	gene_strand_bp_higher	gene_strand_sv_P	gene_strand_sv_estimate	gene_strand_sv_lower	gene_strand_sv_higher	median_length	repeatOverlapBpProp	repeatOverlapCoincidence	repeatL1FisherEstimate	repeatL1FisherEstimate_lower	repeatL1FisherEstimate_higher	repeatL1FisherPvalue
RS1	1.2368	0	446	0.0908026	0.23241	0.01308	0.362558	0.0159989	0.695452	0.986929	0.925323	1.05267	0.0173157	0.974252	0.953517	0.995439	135.802	0.50429	0.288789	1.60273	1.45907	1.75903	3.36724e-22
RS3	1.31705	6.00305e-226	443	1.27901e-19	-1.68739	2.24498e-07	-1.03617	2.04355e-16	0.473756	0.97343	0.905187	1.04679	0.553709	1.01879	0.957948	1.08347	9.572	0.497781	0.30206	1.95902	1.78643	2.14692	2.87072e-44
RS5	0.999975	1	449	0.00149382	-0.542455	0.0506273	-0.352353	0.00305323	0.0669286	1.06308	0.99535	1.13545	0.311887	0.970195	0.914845	1.02891	9.018	0.517036	0.360324	2.37522	2.19727	2.56645	1.47938e-99
RS7	0.901966	1.49835e-48	449	0.602651	-0.140273	0.121731	-0.353891	0.232465	0.361198	1.04437	0.951721	1.14596	0.123527	0.958981	0.909219	1.01151	60.8195	0.490701	0.302343	1.87953	1.69583	2.0814	2.84397e-32
RS8	0.599824	5.34215e-10	448	0.432917	-0.286852	0.532702	-0.213285	0.416216	0.656375	1.04331	0.87291	1.24694	0.0766815	1.64389	0.926668	2.93414	2.211	0.770155	0.806652	21.3314	18.884	24.1177	0
RS9	1.12498	0.00510699	449	0.882393	-0.0524665	0.982362	-0.00593956	0.921786	0.50942	1.04563	0.916792	1.19252	0.181375	0.807583	0.585519	1.11302	2.744	0.521815	0.420327	4.10707	3.5896	4.69829	5.83065e-91
RS10	1.07231	4.70848e-16	432	0.893813	0.0900429	0.701748	-0.244848	0.885665	0.623966	0.929085	0.69916	1.23446	0.182041	1.04031	0.981772	1.10233	63.4155	0.492364	0.276688	1.39538	1.00061	1.92661	0.0396894
RS11	0.863065	0	429	0.276812	-0.322099	0.0788356	-0.626304	0.100741	0.00414429	1.17082	1.05039	1.30514	0.00124565	0.989912	0.983854	0.996058	6308.08	0.496831	0.213491	1.08524	0.954204	1.23206	0.20289
RS14	1.0223	0.000174487	400	0.862733	-0.231146	0.613025	0.136127	0.84761	0.278684	0.860805	0.653874	1.13278	0.0755322	0.96876	0.93545	1.00326	699.47	0.527927	0.231034	1.06756	0.768049	1.46618	0.687765
RS15	0.899919	4.11311e-132	391	0.550335	0.315063	0.623375	0.111539	0.529899	0.828836	1.02423	0.823737	1.27351	0.901588	0.99873	0.9795	1.01834	1033.97	0.488483	0.218112	0.976842	0.760322	1.24637	0.903184
cdk12_dups	1.1889	4.16009e-98	352	0.115053	1.03492	0.0353659	1.35734	0.0336118	0.94524	1.01448	0.767847	1.34036	0.681514	1.01194	0.956953	1.07006	329.836	0.5233	0.257085	1.19253	0.848625	1.65596	0.307603
ccne1_dups	1.21972	1.28553e-218	352	0.00697971	1.02666	0.00557083	1.14202	0.00158861	3.51866e-05	0.69072	0.577389	0.825933	0.077553	0.960905	0.919268	1.00446	272.901	0.498715	0.27037	1.53924	1.14874	2.04371	0.00347972
cdk12_R1_dups	1.23698	8.26055e-56	352	0.274476	0.922199	0.0934644	1.57104	0.109679	0.529913	0.881187	0.609994	1.27214	0.411861	0.961434	0.876065	1.05515	252.706	0.527042	0.295082	1.72443	1.07682	2.71283	0.0181141
ccne1_R1_dups	1.22649	3.16404e-189	352	0.0189354	0.953417	0.0214545	1.03854	0.00730332	0.00108674	0.732442	0.60523	0.886042	0.0652899	0.955025	0.909284	1.00315	255.787	0.495115	0.280292	1.7004	1.23108	2.32317	0.000989084
RS1_pancreas	1.29159	8.84915e-88	428	0.578508	0.344192	0.803035	0.0559358	0.642058	0.109078	0.843146	0.684741	1.03797	0.00921218	0.881361	0.800891	0.969872	50.657	0.503869	0.327074	1.89391	1.37979	2.57631	6.37462e-05
RS1_ovary	1.23395	2.37587e-114	422	0.247238	0.408126	0.0559242	0.89449	0.0764194	0.84355	0.979533	0.80331	1.19438	0.259861	0.963147	0.902072	1.02837	126.578	0.510894	0.286897	1.57272	1.15754	2.11622	0.00294663
RS1_lung	1.23901	9.21473e-35	371	0.792391	-0.0528565	0.559146	0.495654	0.624705	0.836116	1.05659	0.689885	1.61867	1	1.00082	0.879804	1.13851	181.127	0.4768	0.28169	1.06398	0.483947	2.15092	0.859466
RS1_esophagus	1.23135	1.44092e-86	417	0.240392	0.548074	0.375839	0.408172	0.234393	0.0650168	1.2056	0.986631	1.47351	0.296178	1.0414	0.964596	1.12424	71.2065	0.502343	0.295423	1.58832	1.14493	2.17695	0.00444612
RS1_breast	1.17455	1.32453e-127	405	0.229801	0.391312	0.0669875	0.69626	0.0799931	0.729168	0.970101	0.815577	1.15386	0.863353	0.995499	0.948382	1.04496	239.965	0.494804	0.265425	1.22587	0.92501	1.6095	0.150845
RS1_bone	1.12434	8.6563e-07	412	0.756252	0.289839	0.785437	0.321432	0.736522	0.540592	0.872231	0.572545	1.32747	0.80041	0.976526	0.824955	1.15595	77.364	0.491492	0.333333	1.75453	1.03032	2.91771	0.0349842
RS2	NA	NA	NA	NA	NA	NA	NA	NA	NA	NA	NA	NA	NA	NA	NA	NA	NA	0.744858	0.268976	1.49237	1.38803	1.60382	1.21063e-26
RS4	0.760166	0	437	1.97088e-162	-6.67144	9.83964e-33	-2.95526	1.40373e-112	0.00441203	0.870745	0.791204	0.95824	0.652889	1.00278	0.990693	1.01498	304.896	0.497491	0.232128	1.32073	1.17685	1.48033	2.15688e-06
RS6a	NA	NA	NA	NA	NA	NA	NA	NA	NA	NA	NA	NA	NA	NA	NA	NA	NA	0.749953	0.22539	1.14931	1.05223	1.25442	0.00187316
RS6b	0.919775	0	447	0.0331472	-0.439387	0.478369	-0.241649	0.100994	0.658167	1.01762	0.943023	1.09812	1.01298e-05	0.981224	0.972979	0.989535	1100.66	0.499713	0.245999	1.47954	1.35327	1.61639	1.45067e-17
RS12	0.894102	5.15517e-126	446	0.303582	-0.497344	0.225239	-0.444931	0.195679	0.752221	0.977062	0.849444	1.12384	9.32038e-06	0.933684	0.905677	0.962542	126.667	0.495413	0.3	2.27247	1.91233	2.69528	4.01367e-20
RS13	0.823349	1.799e-05	446	0.942187	0.0802134	0.754948	-0.25559	0.889991	0.614393	1.1027	0.782764	1.55413	0.230859	1.24198	0.875526	1.76328	4.084	0.522131	0.330508	3.17494	2.23719	4.4899	7.8054e-11
RS16	1.03834	4.53205e-06	439	0.0090867	-2.39894	0.492526	-0.78374	0.0567779	0.595063	1.10501	0.7687	1.58912	0.570302	0.985409	0.936509	1.03689	163.071	0.492667	0.262976	2.27804	1.49299	3.43665	8.96671e-05
RS17	1.25607	7.52827e-20	439	0.62744	-0.663768	0.93452	0.0938	0.816474	0.903758	0.954842	0.577724	1.57829	0.133523	1.16293	0.951022	1.42234	11.602	0.527372	0.304054	1.79856	0.979036	3.21211	0.0408678
RS18	0.869033	8.04801e-151	435	1.99081e-07	-3.14692	0.29656	-0.788682	0.000323349	0.852595	1.02518	0.797966	1.31715	0.109321	1.02936	0.993517	1.06646	58.002	0.515569	0.296849	1.57669	1.15414	2.13449	0.00346252
RS19	0.65027	0	445	0.000494401	-2.51982	0.0623367	-1.43801	0.00201989	0.749093	0.955637	0.737694	1.23797	0.0620302	1.03064	0.99837	1.06392	397.079	0.518205	0.276744	1.27598	0.846989	1.8857	0.216073
RS20	1.06038	2.44887e-06	445	0.905341	-0.457669	0.3875	0.657943	0.666789	0.941559	0.985169	0.731289	1.32744	0.0742393	1.08102	0.991609	1.17856	185.964	0.474837	0.255747	1.41288	0.94286	2.08087	0.0765045
RS3_short	0.995663	0.925203	443	0.99901	0.00040155	0.973743	4.7419e-05	0.984268	0.92718	0.993135	0.879727	1.12117	0.664712	0.944221	0.735088	1.21271	4.0575	0.505442	0.341663	2.9517	2.58732	3.36475	8.60142e-56
RS3_hrd	1.06984	3.12368e-09	443	1.48761e-06	-2.12902	0.0280647	-1.08914	5.23155e-05	0.598107	1.05437	0.869875	1.27821	0.3842	1.03977	0.951712	1.13592	8.939	0.490881	0.289352	2.05713	1.64055	2.5706	4.84066e-10
RS3_hrd_short	0.706797	0.00389504	443	0.993634	-0.004083	0.995367	0.00519162	0.99901	0.685447	0.93559	0.671661	1.30292	0.362037	0.694702	0.315163	1.51594	4.215	0.489881	0.293801	2.90954	2.06771	4.07411	5.93195e-10
RS5_hrd	1.15554	0.000517596	449	0.72523	-0.194541	0.585147	-0.408994	0.604389	0.265451	1.14112	0.900581	1.44627	0.150717	1.24672	0.916085	1.69794	4.723	0.542928	0.397849	2.72845	2.08546	3.55694	2.73348e-13
cdk12_dups_shorter	1.11688	1.84606e-15	352	0.434526	0.597459	0.556755	0.512429	0.429216	0.870513	1.03293	0.740606	1.44076	0.753846	1.01601	0.923276	1.11805	227.277	0.517685	0.272455	1.25926	0.839102	1.85978	0.225483
cdk12_dups_longer	1.06935	4.60075e-12	351	0.0876584	1.97072	0.00329631	3.17714	0.00733768	1	0.96934	0.569908	1.64827	0.580154	1.01533	0.96267	1.07086	1791.91	0.535345	0.225	1.04413	0.528997	1.95194	0.876712
RS1_shuffle_simple	0.99853	0.697493	439	0.797772	-0.0235832	0.664245	-0.0958063	0.6902	0.280939	0.956451	0.882449	1.03673	0.327725	1.01352	0.986589	1.04114	135.025	0.475309	0.248673	1.54206	1.41733	1.67672	2.57719e-23
RS3_shuffle_simple	1.05869	1.06853e-07	444	3.45676e-06	-0.909778	0.238945	-0.198401	0.000794752	0.1986	0.944768	0.866578	1.02996	0.0037317	0.886137	0.816297	0.96192	9.581	0.475504	0.272296	2.02638	1.8596	2.20699	4.01657e-56
RS5_shuffle_simple	0.965665	3.29038e-05	449	0.0770285	-0.294046	0.539904	-0.0914175	0.169356	0.665458	0.982772	0.909212	1.06228	0.208891	1.04031	0.977672	1.10692	8.975	0.473078	0.27739	2.34548	2.17331	2.53063	3.45782e-101
RS7_shuffle_simple	0.98984	0.112173	446	0.784791	-0.0659564	0.838329	-0.0545715	0.782975	0.638635	0.97561	0.879583	1.08217	0.703588	1.00937	0.963143	1.05782	60.465	0.474365	0.252789	1.66749	1.50495	1.84608	4.66411e-22
RS8_shuffle_simple	1.0375	0.52264	445	0.942912	-0.0275464	0.873593	-0.0559818	0.894035	0.764132	0.976678	0.840763	1.13456	0.214726	1.30357	0.850487	2.00222	2.2105	0.477245	0.333876	3.79499	3.30306	4.35829	5.79537e-77
RS9_shuffle_simple	0.964367	0.423139	448	0.87673	-0.0418868	0.857159	-0.0402621	0.846585	0.943995	1.00682	0.875178	1.1583	0.936662	1.01999	0.737789	1.41023	2.756	0.477414	0.310954	3.57806	3.11806	4.1036	4.32208e-71
RS10_shuffle_simple	0.9048	2.23225e-26	441	0.306425	-0.807607	0.702587	0.305055	0.712215	0.866713	0.966258	0.685687	1.36151	0.428327	0.976498	0.920547	1.03589	62.316	0.477086	0.256858	1.76206	1.27298	2.42069	0.000457453
RS11_shuffle_simple	0.889734	0	445	0.601209	-0.22125	0.131655	-0.458551	0.239835	0.780179	1.01929	0.900909	1.15323	0.0376677	0.993094	0.986634	0.999601	5753	0.478025	0.205429	1.11691	0.974105	1.27819	0.108601
RS14_shuffle_simple	1.0338	1.97907e-07	415	0.684485	-0.199947	0.776355	-0.082075	0.690122	0.409271	1.14284	0.84248	1.55088	0.387951	1.01643	0.979548	1.05468	701.461	0.485533	0.220165	1.05974	0.755808	1.46713	0.742043
RS1_shuffle_flip	1.06014	1.11738e-71	441	0.147485	-0.217624	0.221591	-0.17317	0.123153	0.536984	0.978608	0.914424	1.04731	0.0579355	0.979052	0.957852	1.00077	135.303	0.503667	0.248738	1.31834	1.19961	1.44743	1.00659e-08
RS3_shuffle_flip	1.1896	4.98944e-78	447	6.83353e-07	-0.934259	0.323221	-0.227363	0.000619105	0.89481	0.994395	0.922773	1.07155	0.699392	0.987617	0.926771	1.05248	9.564	0.494271	0.276417	1.92781	1.76068	2.10955	7.43357e-44
RS5_shuffle_flip	1.02509	0.00223845	450	0.242491	-0.219874	0.475165	-0.102363	0.277671	0.336822	0.966636	0.902115	1.03579	0.249352	0.965853	0.910453	1.02463	8.988	0.504375	0.31416	2.42348	2.2421	2.61876	2.1435e-104
RS7_shuffle_flip	0.925757	2.13207e-27	449	0.917333	-0.0572107	0.898491	0.0333565	0.988751	0.822435	1.01199	0.916622	1.11727	0.00018191	0.903633	0.856681	0.953142	60.782	0.486849	0.256698	1.49293	1.34373	1.65723	1.24519e-13
RS8_shuffle_flip	0.630855	1.37626e-08	445	0.924778	-0.0329483	0.857076	0.000912126	0.874041	0.752351	1.0301	0.859735	1.23424	0.356906	1.3184	0.761814	2.28821	2.21	0.676284	0.451204	3.03364	2.73482	3.36612	4.77375e-101
RS9_shuffle_flip	1.01648	0.730977	449	0.989383	-0.00681567	0.970958	-0.00134983	0.977094	0.614945	1.03611	0.906448	1.18425	0.30733	0.847836	0.615221	1.16773	2.7425	0.517582	0.332569	3.34875	2.92743	3.82875	1.83816e-67
RS10_shuffle_flip	0.813748	2.00489e-96	433	0.365115	-0.561072	0.558029	-0.448512	0.390476	1	0.994427	0.733684	1.34779	0.0462779	1.06294	1.00093	1.12879	62.33	0.475559	0.239474	1.26275	0.885453	1.77822	0.1791
RS11_shuffle_flip	0.870418	0	438	0.00470975	-0.956042	8.87878e-06	-1.03163	2.35316e-05	0.180354	0.920261	0.815186	1.0388	3.59792e-05	0.986216	0.979737	0.992757	5636.98	0.468882	0.210295	1.22697	1.07341	1.40002	0.00245612
RS14_shuffle_flip	0.958827	7.75716e-12	405	0.472654	-0.516421	0.530339	-0.273089	0.43758	0.943846	1.01609	0.763463	1.35235	0.949568	1.00125	0.966268	1.03752	699.47	0.50327	0.247191	1.64793	1.22236	2.20663	0.000800604
ccne1_dups_shuffledSimple_shuffle_simple	0.988257	0.156791	352	0.811405	0.174923	0.712533	0.0839356	0.725898	0.393072	0.901512	0.71649	1.13408	0.368811	1.02677	0.969645	1.08722	271.555	0.472376	0.255977	1.27481	0.992462	1.62777	0.0535783
cdk12_R1_dups_shuffledSimple_shuffle_simple	0.944105	0.000358407	352	0.725876	0.285542	0.918195	0.0564633	0.793434	0.15365	0.720354	0.456261	1.13435	0.544567	0.966668	0.866409	1.07853	257.01	0.480984	0.22467	1.31047	0.803271	2.08859	0.272595
ccne1_R1_dups_shuffledSimple_shuffle_simple	0.95822	6.47427e-06	352	0.974068	0.0116202	0.853079	-0.0829844	0.899895	0.107847	0.81354	0.633361	1.04454	0.177176	0.956617	0.8971	1.02015	255.505	0.477125	0.231018	1.16325	0.87537	1.53261	0.284741
cdk12_dups_shorter_shuffle_flip	1.0706	2.4022e-06	352	0.995357	-0.0501337	0.73878	-0.212042	0.849817	0.790012	0.945551	0.657308	1.3598	0.661984	1.02252	0.928567	1.12595	227.383	0.512561	0.247788	1.5754	1.08379	2.26628	0.014555
cdk12_dups_longer_shuffle_flip	0.939177	3.321e-10	351	0.86706	-0.141673	0.201213	-1.42741	0.399596	0.895022	1.07187	0.618461	1.85901	0.190459	1.03649	0.982144	1.09377	1806	0.504401	0.223022	1.10004	0.55551	2.06485	0.752171
